# A mutant fitness compendium in Bifidobacteria reveals molecular determinants of colonization and host-microbe interactions

**DOI:** 10.1101/2023.08.29.555234

**Authors:** Anthony L. Shiver, Jiawei Sun, Rebecca Culver, Arvie Violette, Charles Wynter, Marta Nieckarz, Samara Paula Mattiello, Prabhjot Kaur Sekhon, Lisa Friess, Hans K. Carlson, Daniel Wong, Steven Higginbottom, Meredith Weglarz, Weigao Wang, Benjamin D. Knapp, Emma Guiberson, Juan Sanchez, Po-Hsun Huang, Paulo A. Garcia, Cullen R. Buie, Benjamin Good, Brian DeFelice, Felipe Cava, Joy Scaria, Justin Sonnenburg, Douwe Van Sinderen, Adam M. Deutschbauer, Kerwyn Casey Huang

## Abstract

Bifidobacteria commonly represent a dominant constituent of human gut microbiomes during infancy, influencing nutrition, immune development, and resistance to infection. Despite interest as a probiotic therapy, predicting the nutritional requirements and health-promoting effects of Bifidobacteria is challenging due to major knowledge gaps. To overcome these deficiencies, we used large-scale genetics to create a compendium of mutant fitness in *Bifidobacterium breve* (*Bb*). We generated a high density, randomly barcoded transposon insertion pool in *Bb*, and used this pool to determine *Bb* fitness requirements during colonization of germ-free mice and chickens with multiple diets and in response to hundreds of *in vitro* perturbations. To enable mechanistic investigation, we constructed an ordered collection of insertion strains covering 1462 genes. We leveraged these tools to improve models of metabolic pathways, reveal unexpected host- and diet-specific requirements for colonization, and connect the production of immunomodulatory molecules to growth benefits. These resources will greatly reduce the barrier to future investigations of this important beneficial microbe.
