## Supplementary material for "A mutant fitness compendium in Bifidobacteria reveals molecular determinants of colonization and host-microbe interactions": Table S1: Plasmids and oligos used in this study.

### Sheet: oligo
description	sequence	purpose	target
tetW-Tn5(RB) Forward	{5'phosph}CTGTCTCTTATACACATCTCAACCATC	amplification and barcoding of tetW-Tn5	pMOD2-tetW
tetW-Tn5(RB) Reverse	{5'phosph}CTGTCTCTTATACACATCTGTCGAGGTGCAGCGTACGNNNNNNNNNNNNNNNNNNNNAGAGACCTCGTGGACATCTTACATTACCTTCTGAAACATATGGCGCACC	amplification and barcoding of tetW-Tn5	pMOD2-tetW
Y-adaptor 5'phosph, P7 amplification	/5'P/GATCGGAAGAGCACACGTCTGAACTCCAGTCA	RB-TNSeq library preparation	tetW-Tn5 junction with genome
Y-adaptor 3'-thio-T	ACGCTCTTCCGATC*T	RB-TNSeq library preparation	tetW-Tn5 junction with genome
P5, U1 binding and amplification	ATGATACGGCGACCACCGAGATCTACACTCTTTCC CTACACGACGCTCTTCCGATCT NNNNNN GATGTCCACGAGGTCT	RB-TNSeq library preparation	tetW-Tn5 junction with genome
P7, index 4	CAAGCAGAAGACGGCATACGAGAT TGGTCA GTGACTGGAGTTCAGACGTGTGCTCTTCCGATCT	RB-TNSeq library preparation	tetW-Tn5 junction with genome
P7, index 6	CAAGCAGAAGACGGCATACGAGAT ATTGGC GTGACTGGAGTTCAGACGTGTGCTCTTCCGATCT	RB-TNSeq library preparation	tetW-Tn5 junction with genome
P7, index 12	CAAGCAGAAGACGGCATACGAGAT TACAAG GTGACTGGAGTTCAGACGTGTGCTCTTCCGATCT	RB-TNSeq library preparation	tetW-Tn5 junction with genome
Barseq_P1	AATGATACGGCG ACCACCGAGATC TACACTCTTTCCC TACACGACGCTC TTCCGATCT NNNNN GTCGACCTGC AGCGTACG	BarSeq library preparation	tetW-Tn5
Barseq_P2_IT001	CAAGCAGAAGACGGCATACGAGAT CGTGAT GTGACTGGAGTTCAGACGTGTGCTCTTCCGATCT GATGTCCACGAGGTCTCT	BarSeq library preparation	tetW-Tn5
Barseq_P2_IT002	CAAGCAGAAGACGGCATACGAGAT ACATCG GTGACTGGAGTTCAGACGTGTGCTCTTCCGATCT GATGTCCACGAGGTCTCT	BarSeq library preparation	tetW-Tn5
Barseq_P2_IT003	CAAGCAGAAGACGGCATACGAGAT GCCTAA GTGACTGGAGTTCAGACGTGTGCTCTTCCGATCT GATGTCCACGAGGTCTCT	BarSeq library preparation	tetW-Tn5
Barseq_P2_IT004	CAAGCAGAAGACGGCATACGAGAT TGGTCA GTGACTGGAGTTCAGACGTGTGCTCTTCCGATCT GATGTCCACGAGGTCTCT	BarSeq library preparation	tetW-Tn5
Barseq_P2_IT005	CAAGCAGAAGACGGCATACGAGAT CACTGT GTGACTGGAGTTCAGACGTGTGCTCTTCCGATCT GATGTCCACGAGGTCTCT	BarSeq library preparation	tetW-Tn5
Barseq_P2_IT006	CAAGCAGAAGACGGCATACGAGAT ATTGGC GTGACTGGAGTTCAGACGTGTGCTCTTCCGATCT GATGTCCACGAGGTCTCT	BarSeq library preparation	tetW-Tn5
Barseq_P2_IT007	CAAGCAGAAGACGGCATACGAGAT GATCTG GTGACTGGAGTTCAGACGTGTGCTCTTCCGATCT GATGTCCACGAGGTCTCT	BarSeq library preparation	tetW-Tn5
Barseq_P2_IT008	CAAGCAGAAGACGGCATACGAGAT TCAAGT GTGACTGGAGTTCAGACGTGTGCTCTTCCGATCT GATGTCCACGAGGTCTCT	BarSeq library preparation	tetW-Tn5
Barseq_P2_IT009	CAAGCAGAAGACGGCATACGAGAT CTGATC GTGACTGGAGTTCAGACGTGTGCTCTTCCGATCT GATGTCCACGAGGTCTCT	BarSeq library preparation	tetW-Tn5
Barseq_P2_IT010	CAAGCAGAAGACGGCATACGAGAT AAGCTA GTGACTGGAGTTCAGACGTGTGCTCTTCCGATCT GATGTCCACGAGGTCTCT	BarSeq library preparation	tetW-Tn5
Barseq_P2_IT011	CAAGCAGAAGACGGCATACGAGAT GTAGCC GTGACTGGAGTTCAGACGTGTGCTCTTCCGATCT GATGTCCACGAGGTCTCT	BarSeq library preparation	tetW-Tn5
Barseq_P2_IT012	CAAGCAGAAGACGGCATACGAGAT TACAAG GTGACTGGAGTTCAGACGTGTGCTCTTCCGATCT GATGTCCACGAGGTCTCT	BarSeq library preparation	tetW-Tn5
Barseq_P2_IT013	CAAGCAGAAGACGGCATACGAGAT TTGACT GTGACTGGAGTTCAGACGTGTGCTCTTCCGATCT GATGTCCACGAGGTCTCT	BarSeq library preparation	tetW-Tn5
Barseq_P2_IT014	CAAGCAGAAGACGGCATACGAGAT GGAACT GTGACTGGAGTTCAGACGTGTGCTCTTCCGATCT GATGTCCACGAGGTCTCT	BarSeq library preparation	tetW-Tn5
Barseq_P2_IT015	CAAGCAGAAGACGGCATACGAGAT TGACAT GTGACTGGAGTTCAGACGTGTGCTCTTCCGATCT GATGTCCACGAGGTCTCT	BarSeq library preparation	tetW-Tn5
Barseq_P2_IT016	CAAGCAGAAGACGGCATACGAGAT GGACGG GTGACTGGAGTTCAGACGTGTGCTCTTCCGATCT GATGTCCACGAGGTCTCT	BarSeq library preparation	tetW-Tn5
Barseq_P2_IT017	CAAGCAGAAGACGGCATACGAGAT CTCTAC GTGACTGGAGTTCAGACGTGTGCTCTTCCGATCT GATGTCCACGAGGTCTCT	BarSeq library preparation	tetW-Tn5
Barseq_P2_IT018	CAAGCAGAAGACGGCATACGAGAT GCGGAC GTGACTGGAGTTCAGACGTGTGCTCTTCCGATCT GATGTCCACGAGGTCTCT	BarSeq library preparation	tetW-Tn5
Barseq_P2_IT019	CAAGCAGAAGACGGCATACGAGAT TTTCAC GTGACTGGAGTTCAGACGTGTGCTCTTCCGATCT GATGTCCACGAGGTCTCT	BarSeq library preparation	tetW-Tn5
Barseq_P2_IT020	CAAGCAGAAGACGGCATACGAGAT GGCCAC GTGACTGGAGTTCAGACGTGTGCTCTTCCGATCT GATGTCCACGAGGTCTCT	BarSeq library preparation	tetW-Tn5
Barseq_P2_IT021	CAAGCAGAAGACGGCATACGAGAT CGAAAC GTGACTGGAGTTCAGACGTGTGCTCTTCCGATCT GATGTCCACGAGGTCTCT	BarSeq library preparation	tetW-Tn5
Barseq_P2_IT022	CAAGCAGAAGACGGCATACGAGAT CGTACG GTGACTGGAGTTCAGACGTGTGCTCTTCCGATCT GATGTCCACGAGGTCTCT	BarSeq library preparation	tetW-Tn5
Barseq_P2_IT023	CAAGCAGAAGACGGCATACGAGAT CCACTC GTGACTGGAGTTCAGACGTGTGCTCTTCCGATCT GATGTCCACGAGGTCTCT	BarSeq library preparation	tetW-Tn5
Barseq_P2_IT024	CAAGCAGAAGACGGCATACGAGAT GCTACC GTGACTGGAGTTCAGACGTGTGCTCTTCCGATCT GATGTCCACGAGGTCTCT	BarSeq library preparation	tetW-Tn5
Barseq_P2_IT025	CAAGCAGAAGACGGCATACGAGAT ATCAGT GTGACTGGAGTTCAGACGTGTGCTCTTCCGATCT GATGTCCACGAGGTCTCT	BarSeq library preparation	tetW-Tn5
Barseq_P2_IT026	CAAGCAGAAGACGGCATACGAGAT GCTCAT GTGACTGGAGTTCAGACGTGTGCTCTTCCGATCT GATGTCCACGAGGTCTCT	BarSeq library preparation	tetW-Tn5
Barseq_P2_IT027	CAAGCAGAAGACGGCATACGAGAT AGGAAT GTGACTGGAGTTCAGACGTGTGCTCTTCCGATCT GATGTCCACGAGGTCTCT	BarSeq library preparation	tetW-Tn5
Barseq_P2_IT028	CAAGCAGAAGACGGCATACGAGAT CTTTTG GTGACTGGAGTTCAGACGTGTGCTCTTCCGATCT GATGTCCACGAGGTCTCT	BarSeq library preparation	tetW-Tn5
Barseq_P2_IT029	CAAGCAGAAGACGGCATACGAGAT TAGTTG GTGACTGGAGTTCAGACGTGTGCTCTTCCGATCT GATGTCCACGAGGTCTCT	BarSeq library preparation	tetW-Tn5
Barseq_P2_IT030	CAAGCAGAAGACGGCATACGAGAT CCGGTG GTGACTGGAGTTCAGACGTGTGCTCTTCCGATCT GATGTCCACGAGGTCTCT	BarSeq library preparation	tetW-Tn5
Barseq_P2_IT031	CAAGCAGAAGACGGCATACGAGAT ATCGTG GTGACTGGAGTTCAGACGTGTGCTCTTCCGATCT GATGTCCACGAGGTCTCT	BarSeq library preparation	tetW-Tn5
Barseq_P2_IT032	CAAGCAGAAGACGGCATACGAGAT TGAGTG GTGACTGGAGTTCAGACGTGTGCTCTTCCGATCT GATGTCCACGAGGTCTCT	BarSeq library preparation	tetW-Tn5
Barseq_P2_IT033	CAAGCAGAAGACGGCATACGAGAT CGCCTG GTGACTGGAGTTCAGACGTGTGCTCTTCCGATCT GATGTCCACGAGGTCTCT	BarSeq library preparation	tetW-Tn5
Barseq_P2_IT034	CAAGCAGAAGACGGCATACGAGAT GCCATG GTGACTGGAGTTCAGACGTGTGCTCTTCCGATCT GATGTCCACGAGGTCTCT	BarSeq library preparation	tetW-Tn5
Barseq_P2_IT035	CAAGCAGAAGACGGCATACGAGAT AAAATG GTGACTGGAGTTCAGACGTGTGCTCTTCCGATCT GATGTCCACGAGGTCTCT	BarSeq library preparation	tetW-Tn5
Barseq_P2_IT036	CAAGCAGAAGACGGCATACGAGAT TGTTGG GTGACTGGAGTTCAGACGTGTGCTCTTCCGATCT GATGTCCACGAGGTCTCT	BarSeq library preparation	tetW-Tn5
Barseq_P2_IT037	CAAGCAGAAGACGGCATACGAGAT ATTCCG GTGACTGGAGTTCAGACGTGTGCTCTTCCGATCT GATGTCCACGAGGTCTCT	BarSeq library preparation	tetW-Tn5
Barseq_P2_IT038	CAAGCAGAAGACGGCATACGAGAT AGCTAG GTGACTGGAGTTCAGACGTGTGCTCTTCCGATCT GATGTCCACGAGGTCTCT	BarSeq library preparation	tetW-Tn5
Barseq_P2_IT039	CAAGCAGAAGACGGCATACGAGAT GTATAG GTGACTGGAGTTCAGACGTGTGCTCTTCCGATCT GATGTCCACGAGGTCTCT	BarSeq library preparation	tetW-Tn5
Barseq_P2_IT040	CAAGCAGAAGACGGCATACGAGAT TCTGAG GTGACTGGAGTTCAGACGTGTGCTCTTCCGATCT GATGTCCACGAGGTCTCT	BarSeq library preparation	tetW-Tn5
Barseq_P2_IT041	CAAGCAGAAGACGGCATACGAGAT GTCGTC GTGACTGGAGTTCAGACGTGTGCTCTTCCGATCT GATGTCCACGAGGTCTCT	BarSeq library preparation	tetW-Tn5
Barseq_P2_IT042	CAAGCAGAAGACGGCATACGAGAT CGATTA GTGACTGGAGTTCAGACGTGTGCTCTTCCGATCT GATGTCCACGAGGTCTCT	BarSeq library preparation	tetW-Tn5
Barseq_P2_IT043	CAAGCAGAAGACGGCATACGAGAT GCTGTA GTGACTGGAGTTCAGACGTGTGCTCTTCCGATCT GATGTCCACGAGGTCTCT	BarSeq library preparation	tetW-Tn5
Barseq_P2_IT044	CAAGCAGAAGACGGCATACGAGAT ATTATA GTGACTGGAGTTCAGACGTGTGCTCTTCCGATCT GATGTCCACGAGGTCTCT	BarSeq library preparation	tetW-Tn5
Barseq_P2_IT045	CAAGCAGAAGACGGCATACGAGAT GAATGA GTGACTGGAGTTCAGACGTGTGCTCTTCCGATCT GATGTCCACGAGGTCTCT	BarSeq library preparation	tetW-Tn5
Barseq_P2_IT046	CAAGCAGAAGACGGCATACGAGAT TCGGGA GTGACTGGAGTTCAGACGTGTGCTCTTCCGATCT GATGTCCACGAGGTCTCT	BarSeq library preparation	tetW-Tn5
Barseq_P2_IT047	CAAGCAGAAGACGGCATACGAGAT CTTCGA GTGACTGGAGTTCAGACGTGTGCTCTTCCGATCT GATGTCCACGAGGTCTCT	BarSeq library preparation	tetW-Tn5
Barseq_P2_IT048	CAAGCAGAAGACGGCATACGAGAT TGCCGA GTGACTGGAGTTCAGACGTGTGCTCTTCCGATCT GATGTCCACGAGGTCTCT	BarSeq library preparation	tetW-Tn5
Barseq_P2_IT049	CAAGCAGAAGACGGCATACGAGAT ATGTTT GTGACTGGAGTTCAGACGTGTGCTCTTCCGATCT GATGTCCACGAGGTCTCT	BarSeq library preparation	tetW-Tn5
Barseq_P2_IT050	CAAGCAGAAGACGGCATACGAGAT TGCTTT GTGACTGGAGTTCAGACGTGTGCTCTTCCGATCT GATGTCCACGAGGTCTCT	BarSeq library preparation	tetW-Tn5
Barseq_P2_IT051	CAAGCAGAAGACGGCATACGAGAT GCATTT GTGACTGGAGTTCAGACGTGTGCTCTTCCGATCT GATGTCCACGAGGTCTCT	BarSeq library preparation	tetW-Tn5
Barseq_P2_IT052	CAAGCAGAAGACGGCATACGAGAT TTTGTT GTGACTGGAGTTCAGACGTGTGCTCTTCCGATCT GATGTCCACGAGGTCTCT	BarSeq library preparation	tetW-Tn5
Barseq_P2_IT053	CAAGCAGAAGACGGCATACGAGAT CAAGTT GTGACTGGAGTTCAGACGTGTGCTCTTCCGATCT GATGTCCACGAGGTCTCT	BarSeq library preparation	tetW-Tn5
Barseq_P2_IT054	CAAGCAGAAGACGGCATACGAGAT AGTCTT GTGACTGGAGTTCAGACGTGTGCTCTTCCGATCT GATGTCCACGAGGTCTCT	BarSeq library preparation	tetW-Tn5
Barseq_P2_IT055	CAAGCAGAAGACGGCATACGAGAT TCGCTT GTGACTGGAGTTCAGACGTGTGCTCTTCCGATCT GATGTCCACGAGGTCTCT	BarSeq library preparation	tetW-Tn5
Barseq_P2_IT056	CAAGCAGAAGACGGCATACGAGAT GTCCTT GTGACTGGAGTTCAGACGTGTGCTCTTCCGATCT GATGTCCACGAGGTCTCT	BarSeq library preparation	tetW-Tn5
Barseq_P2_IT057	CAAGCAGAAGACGGCATACGAGAT CCTATT GTGACTGGAGTTCAGACGTGTGCTCTTCCGATCT GATGTCCACGAGGTCTCT	BarSeq library preparation	tetW-Tn5
Barseq_P2_IT058	CAAGCAGAAGACGGCATACGAGAT GTTTGT GTGACTGGAGTTCAGACGTGTGCTCTTCCGATCT GATGTCCACGAGGTCTCT	BarSeq library preparation	tetW-Tn5
Barseq_P2_IT059	CAAGCAGAAGACGGCATACGAGAT AGATGT GTGACTGGAGTTCAGACGTGTGCTCTTCCGATCT GATGTCCACGAGGTCTCT	BarSeq library preparation	tetW-Tn5
Barseq_P2_IT060	CAAGCAGAAGACGGCATACGAGAT CTGGGT GTGACTGGAGTTCAGACGTGTGCTCTTCCGATCT GATGTCCACGAGGTCTCT	BarSeq library preparation	tetW-Tn5
Barseq_P2_IT061	CAAGCAGAAGACGGCATACGAGAT GCCGGT GTGACTGGAGTTCAGACGTGTGCTCTTCCGATCT GATGTCCACGAGGTCTCT	BarSeq library preparation	tetW-Tn5
Barseq_P2_IT062	CAAGCAGAAGACGGCATACGAGAT TATCGT GTGACTGGAGTTCAGACGTGTGCTCTTCCGATCT GATGTCCACGAGGTCTCT	BarSeq library preparation	tetW-Tn5
Barseq_P2_IT063	CAAGCAGAAGACGGCATACGAGAT GAGAGT GTGACTGGAGTTCAGACGTGTGCTCTTCCGATCT GATGTCCACGAGGTCTCT	BarSeq library preparation	tetW-Tn5
Barseq_P2_IT064	CAAGCAGAAGACGGCATACGAGAT TCTTCT GTGACTGGAGTTCAGACGTGTGCTCTTCCGATCT GATGTCCACGAGGTCTCT	BarSeq library preparation	tetW-Tn5
Barseq_P2_IT065	CAAGCAGAAGACGGCATACGAGAT CTATCT GTGACTGGAGTTCAGACGTGTGCTCTTCCGATCT GATGTCCACGAGGTCTCT	BarSeq library preparation	tetW-Tn5
Barseq_P2_IT066	CAAGCAGAAGACGGCATACGAGAT GATGCT GTGACTGGAGTTCAGACGTGTGCTCTTCCGATCT GATGTCCACGAGGTCTCT	BarSeq library preparation	tetW-Tn5
Barseq_P2_IT067	CAAGCAGAAGACGGCATACGAGAT AGCGCT GTGACTGGAGTTCAGACGTGTGCTCTTCCGATCT GATGTCCACGAGGTCTCT	BarSeq library preparation	tetW-Tn5
Barseq_P2_IT068	CAAGCAGAAGACGGCATACGAGAT CGGCCT GTGACTGGAGTTCAGACGTGTGCTCTTCCGATCT GATGTCCACGAGGTCTCT	BarSeq library preparation	tetW-Tn5
Barseq_P2_IT069	CAAGCAGAAGACGGCATACGAGAT CCGTAT GTGACTGGAGTTCAGACGTGTGCTCTTCCGATCT GATGTCCACGAGGTCTCT	BarSeq library preparation	tetW-Tn5
Barseq_P2_IT070	CAAGCAGAAGACGGCATACGAGAT TAGGAT GTGACTGGAGTTCAGACGTGTGCTCTTCCGATCT GATGTCCACGAGGTCTCT	BarSeq library preparation	tetW-Tn5
Barseq_P2_IT071	CAAGCAGAAGACGGCATACGAGAT ATAGAT GTGACTGGAGTTCAGACGTGTGCTCTTCCGATCT GATGTCCACGAGGTCTCT	BarSeq library preparation	tetW-Tn5
Barseq_P2_IT072	CAAGCAGAAGACGGCATACGAGAT GCGTGG GTGACTGGAGTTCAGACGTGTGCTCTTCCGATCT GATGTCCACGAGGTCTCT	BarSeq library preparation	tetW-Tn5
Barseq_P2_IT073	CAAGCAGAAGACGGCATACGAGAT CATGGG GTGACTGGAGTTCAGACGTGTGCTCTTCCGATCT GATGTCCACGAGGTCTCT	BarSeq library preparation	tetW-Tn5
Barseq_P2_IT074	CAAGCAGAAGACGGCATACGAGAT TTGCGG GTGACTGGAGTTCAGACGTGTGCTCTTCCGATCT GATGTCCACGAGGTCTCT	BarSeq library preparation	tetW-Tn5
Barseq_P2_IT075	CAAGCAGAAGACGGCATACGAGAT CTAAGG GTGACTGGAGTTCAGACGTGTGCTCTTCCGATCT GATGTCCACGAGGTCTCT	BarSeq library preparation	tetW-Tn5
Barseq_P2_IT076	CAAGCAGAAGACGGCATACGAGAT TTCTCG GTGACTGGAGTTCAGACGTGTGCTCTTCCGATCT GATGTCCACGAGGTCTCT	BarSeq library preparation	tetW-Tn5
Barseq_P2_IT077	CAAGCAGAAGACGGCATACGAGAT CAGCAG GTGACTGGAGTTCAGACGTGTGCTCTTCCGATCT GATGTCCACGAGGTCTCT	BarSeq library preparation	tetW-Tn5
Barseq_P2_IT078	CAAGCAGAAGACGGCATACGAGAT GGTTTC GTGACTGGAGTTCAGACGTGTGCTCTTCCGATCT GATGTCCACGAGGTCTCT	BarSeq library preparation	tetW-Tn5
Barseq_P2_IT079	CAAGCAGAAGACGGCATACGAGAT TTATTC GTGACTGGAGTTCAGACGTGTGCTCTTCCGATCT GATGTCCACGAGGTCTCT	BarSeq library preparation	tetW-Tn5
Barseq_P2_IT080	CAAGCAGAAGACGGCATACGAGAT TCCGTC GTGACTGGAGTTCAGACGTGTGCTCTTCCGATCT GATGTCCACGAGGTCTCT	BarSeq library preparation	tetW-Tn5
Barseq_P2_IT081	CAAGCAGAAGACGGCATACGAGAT TATATC GTGACTGGAGTTCAGACGTGTGCTCTTCCGATCT GATGTCCACGAGGTCTCT	BarSeq library preparation	tetW-Tn5
Barseq_P2_IT082	CAAGCAGAAGACGGCATACGAGAT AGCATC GTGACTGGAGTTCAGACGTGTGCTCTTCCGATCT GATGTCCACGAGGTCTCT	BarSeq library preparation	tetW-Tn5
Barseq_P2_IT083	CAAGCAGAAGACGGCATACGAGAT CCTTGC GTGACTGGAGTTCAGACGTGTGCTCTTCCGATCT GATGTCCACGAGGTCTCT	BarSeq library preparation	tetW-Tn5
Barseq_P2_IT084	CAAGCAGAAGACGGCATACGAGAT AAGTGC GTGACTGGAGTTCAGACGTGTGCTCTTCCGATCT GATGTCCACGAGGTCTCT	BarSeq library preparation	tetW-Tn5
Barseq_P2_IT085	CAAGCAGAAGACGGCATACGAGAT TAAGGC GTGACTGGAGTTCAGACGTGTGCTCTTCCGATCT GATGTCCACGAGGTCTCT	BarSeq library preparation	tetW-Tn5
Barseq_P2_IT086	CAAGCAGAAGACGGCATACGAGAT TGGAGC GTGACTGGAGTTCAGACGTGTGCTCTTCCGATCT GATGTCCACGAGGTCTCT	BarSeq library preparation	tetW-Tn5
Barseq_P2_IT087	CAAGCAGAAGACGGCATACGAGAT TGTGCC GTGACTGGAGTTCAGACGTGTGCTCTTCCGATCT GATGTCCACGAGGTCTCT	BarSeq library preparation	tetW-Tn5
Barseq_P2_IT088	CAAGCAGAAGACGGCATACGAGAT CAGGCC GTGACTGGAGTTCAGACGTGTGCTCTTCCGATCT GATGTCCACGAGGTCTCT	BarSeq library preparation	tetW-Tn5
Barseq_P2_IT089	CAAGCAGAAGACGGCATACGAGAT GGTAGA GTGACTGGAGTTCAGACGTGTGCTCTTCCGATCT GATGTCCACGAGGTCTCT	BarSeq library preparation	tetW-Tn5
Barseq_P2_IT090	CAAGCAGAAGACGGCATACGAGAT CATTCA GTGACTGGAGTTCAGACGTGTGCTCTTCCGATCT GATGTCCACGAGGTCTCT	BarSeq library preparation	tetW-Tn5
Barseq_P2_IT091	CAAGCAGAAGACGGCATACGAGAT ATGGCA GTGACTGGAGTTCAGACGTGTGCTCTTCCGATCT GATGTCCACGAGGTCTCT	BarSeq library preparation	tetW-Tn5
Barseq_P2_IT092	CAAGCAGAAGACGGCATACGAGAT CCAGCA GTGACTGGAGTTCAGACGTGTGCTCTTCCGATCT GATGTCCACGAGGTCTCT	BarSeq library preparation	tetW-Tn5
Barseq_P2_IT093	CAAGCAGAAGACGGCATACGAGAT GCGCCA GTGACTGGAGTTCAGACGTGTGCTCTTCCGATCT GATGTCCACGAGGTCTCT	BarSeq library preparation	tetW-Tn5
Barseq_P2_IT094	CAAGCAGAAGACGGCATACGAGAT TTCGAA GTGACTGGAGTTCAGACGTGTGCTCTTCCGATCT GATGTCCACGAGGTCTCT	BarSeq library preparation	tetW-Tn5
Barseq_P2_IT095	CAAGCAGAAGACGGCATACGAGAT GGAGAA GTGACTGGAGTTCAGACGTGTGCTCTTCCGATCT GATGTCCACGAGGTCTCT	BarSeq library preparation	tetW-Tn5
Barseq_P2_IT096	CAAGCAGAAGACGGCATACGAGAT AAACCT GTGACTGGAGTTCAGACGTGTGCTCTTCCGATCT GATGTCCACGAGGTCTCT	BarSeq library preparation	tetW-Tn5
hisK for	aaaatatgaatcgtgatgtgtgagGGAAAGGAGGCGCTtttATGCAAAAGCGAGACGGAC	assembly of pNZ44.HisK	B. subtilis 168 genome
hisK rev	tctaattttggttcaaaGAAAGCTTGAGCTCTCTAGAACTCTAGCACCGTTCCAAAAACG	assembly of pNZ44.HisK	B. subtilis 168 genome
hisN for	GAT TAC ACG TCT CGA ACT CTA CTG ACG GTC AGC CAA AGG ATT ACA GAA GAC GCA ACT TTA TAG CCG TAC TCC GAG CTG	assembly of pNZ44.HisN	B. breve UCC2003 genome
hisN rev	GAT TAC ACG TCT CGT TTA TGA GTT CCG CTT CCG TC	assembly of pNZ44.HisN	B. breve UCC2003 genome
hisN.D12A.F	GTGATTTTCGccTTCTGCGGCG	mutagenesis of HisN	pNZ44.HisN
hisN.D12A.R	ATCGGTGATGGGGGAGTT	mutagenesis of HisN	pNZ44.HisN
hisN.E51A.F	TTCCATTACGccGATCGCATGG	mutagenesis of HisN	pNZ44.HisN
hisN.E51A.R	AAAGCCACATGGATCATC	mutagenesis of HisN	pNZ44.HisN
recA UP for	taatttaataaaaaactgaaaaaatcacaggtaaactctgggctctatgctgtggcgctg	assembly of pNZ.PrecA-msfGFP	B. breve UCC2003 genome
recA UP rev	GATCTTCTCCTTATCGAAGTCGTATGCG	assembly of pNZ.PrecA-msfGFP	B. breve UCC2003 genome

### Sheet: plasmid
plasmid	antibiotic resistance	source
tetW-MOD2	tetracycline	Douwe Van Sinderen
pNZ44	chloramphenicol	Douwe Van Sinderen
pNZ44.HisK	chloramphenicol	this study
pNZ44.HisN	chloramphenicol	this study
pNZ44.HisN-D12A	chloramphenicol	this study
pNZ44.HisN-E51A	chloramphenicol	this study
pNZ.PrecA-msfGFP	chloramphenicol	this study
pFREM28.RS17510	erythromycin	this study
pFREM28.RS17515	erythromycin	this study
