## Supplementary material for "A mutant fitness compendium in Bifidobacteria reveals molecular determinants of colonization and host-microbe interactions": Table S2: Strains used in this study, beyond experiments performed with the transposon pool and ordered collection.

### Sheet: Sheet1
ID	Strain	Derived from (ID)	Gene disrupted (UID1)	Gene disrupted (UID2)	resistance cassette	random barcode sequence (tetW-Tn5)	insertion position (tetW-Tn5)	insertion orientation	strain designation	plasmid	antibiotic resistance	source	associated data
1	wild type											Douwe Van Sinderen	–
2	hisN	1	BBR_RS15475	Bbr_0982	tetW-Tn5	TCTGTTGCTGTTCCTTGGTA	1242315	+	P096-B04		tetracycline	this study	Figure 2
3	wt+pnz44	1								pNZ44	chloramphenicol	this study	Figure 2
4	hisN+pnz44	2	BBR_RS15475	Bbr_0982	tetW-Tn5	TCTGTTGCTGTTCCTTGGTA	1242315	+	P096-B04	pNZ44	tetracycline, chloramphenicol	this study	Figure 2
5	hisN+pNZ44.HisK	2	BBR_RS15475	Bbr_0982	tetW-Tn5	TCTGTTGCTGTTCCTTGGTA	1242315	+	P096-B04	pNZ44.hisK	tetracycline, chloramphenicol	this study	Figure 2
6	hisN+pNZ44.HisN	2	BBR_RS15475	Bbr_0982	tetW-Tn5	TCTGTTGCTGTTCCTTGGTA	1242315	+	P096-B04	pNZ44.hisN	tetracycline, chloramphenicol	this study	Figure 2
7	hisN+pNZ44.His-D12A	2	BBR_RS15475	Bbr_0982	tetW-Tn5	TCTGTTGCTGTTCCTTGGTA	1242315	+	P096-B04	pNZ44.hisD12A	tetracycline, chloramphenicol	this study	Figure 2
8	hisN+pNZ44.His-E51A	2	BBR_RS15475	Bbr_0982	tetW-Tn5	TCTGTTGCTGTTCCTTGGTA	1242315	+	P096-B04	pNZ44.hisE51A	tetracycline, chloramphenicol	this study	Figure 2
9	1594 #1	1	BBR_RS18700	Bbr_1594	tetW-Tn5	TTGGACCTCATAGACACGCC	1984187	-	P061-H11		tetracycline	this study	Figure 3, Figure S3
10	1594 #2	1	BBR_RS18700	Bbr_1594	tetW-Tn5	CCGTTGGGCGACGGAACTTA	1984381	+	P064-D02		tetracycline	this study	Figure 3, Figure S3
11	1594 #3	1	BBR_RS18700	Bbr_1594	tetW-Tn5	CTGTTGTCGCATACTTGTCA	1985122	-	P091-H05		tetracycline	this study	Figure 3, Figure S3
12	1892 #1	1	BBR_RS20320	Bbr_1892	tetW-Tn5	TTATCGACGGGAGAGGGAGT	2379538	-	P005-E06		tetracycline	this study	Figure 3, Figure S3
13	1892 #2	1	BBR_RS20320	Bbr_1892	tetW-Tn5	CAGCGCCCTCGCCCGTTTTG	2379818	+	P006-C07		tetracycline	this study	Figure 3, Figure S3
14	1892 #3	1	BBR_RS20320	Bbr_1892	tetW-Tn5	AGTCGTTTGGAACGATTAGA	2379834	+	P021-C04		tetracycline	this study	Figure 3, Figure S3
15	1847 #1	1	BBR_RS20080	Bbr_1847	tetW-Tn5	GTAGTTTTCCTTGACGGAGG	2306602	+	P035-C09		tetracycline	this study	Figure 3, Figure S3
16	1847 #2	1	BBR_RS20080	Bbr_1847	tetW-Tn5	CTGATGTTCCCGCACTCTTG	2306672	+	P054-A06		tetracycline	this study	Figure 3, Figure S3
17	1847 #3	1	BBR_RS20080	Bbr_1847	tetW-Tn5	ATGGTTGAACGTGGACTTGC	2306651	-	P066-C02		tetracycline	this study	Figure 3, Figure S3
18	scp3 #1	1	BBR_RS10560	Bbr_0059	tetW-Tn5	ACCTGGGCCTGGGATGCGAA	86853	+	P010-B07		tetracycline	this study	Figure 3, Figure S3
19	scp3 #2	1	BBR_RS10560	Bbr_0059	tetW-Tn5	TCGTACTGCTTGCGACTTAT	86816	+	P087-E04		tetracycline	this study	Figure 3, Figure S3
20	ruvA	1	BBR_RS15655	Bbr_1013	tetW-Tn5	GCCGCCTTACAATCGGGAGG	1282657	-	P163-D09		tetracycline	this study	Figure 4, Figure S4
21	ruvB	1	BBR_RS15660	Bbr_1014	tetW-Tn5	TCGTGTAACCAAAGGTTTTA	1283444	-	P153-G01		tetracycline	this study	Figure 4, Figure S4
22	uvrA #1	1	BBR_RS15510	Bbr_0989	tetW-Tn5	TGAGTTAAAGCATGATCTGC	1251481	-	P049-H10		tetracycline	this study	Figure 4, Figure S4
23	uvrA #2	1	BBR_RS15510	Bbr_0989	tetW-Tn5	ATGTTCGGAGTTGTGTTTAT	1251252	-	P068-H01		tetracycline	this study	Figure 4, Figure S4
24	uvrA #3	1	BBR_RS15510	Bbr_0989	tetW-Tn5	CTCGCATGTGCGTGGGCCTG	1251038	-	P123-G11		tetracycline	this study	Figure 4, Figure S4
25	uvrB #1	1	BBR_RS14285	Bbr_0755	tetW-Tn5	GGCACGATAATCATTTGCAT	980489	+	P145-B01		tetracycline	this study	Figure 4, Figure S4
26	uvrB #2	1	BBR_RS14285	Bbr_0755	tetW-Tn5	GCGTTAGCGCTTATAGTGCG	980040	-	P100-B10		tetracycline	this study	Figure 4, Figure S4
27	uvrC #1	1	BBR_RS15515	Bbr_0990	tetW-Tn5	GCGGTGGGACTAACAGGGAT	1254052	-	P003-F05		tetracycline	this study	Figure 4, Figure S4
28	uvrC #2	1	BBR_RS15515	Bbr_0990	tetW-Tn5	TGAGGTCCCGGTACTTGCAC	1254401	-	P004-H08		tetracycline	this study	Figure 4, Figure S4
29	wild type+pNZ.PrecA-msfGFP	1	-	-	-	-	-	-		pNZ.PrecA-msfGFP	chloramphenicol	this study	Figure 4
30	scp3+pNZ.PrecA-msfGFP	18	BBR_RS10560	Bbr_0059	tetW-Tn5	ACCTGGGCCTGGGATGCGAA	86853	+	P010-B07	pNZ.PrecA-msfGFP	tetracycline, chloramphenicol	this study	Figure 4
31	uvrA+pNZ.PrecA-msfGFP	23	BBR_RS15510	Bbr_0989	tetW-Tn5	ATGTTCGGAGTTGTGTTTAT	1251252	-	P068-H01	pNZ.PrecA-msfGFP	tetracycline, chloramphenicol	this study	Figure 4
32	0131	1	BBR_RS10940	Bbr_0131	tetW-Tn5	GTATTAGGTCACAGGATTAA	196403	-	P120-A03		tetracycline	this study	Figure 5, Figure S5
33	0177	1	BBR_RS11180	Bbr_0177	tetW-Tn5	TAGAGTTACGTAGCACGGGT	251644	+	P019-C06		tetracycline	this study	Figure 5, Figure S5
34	0431	1	BBR_RS12555	Bbr_0431	tetW-Tn5	ATTTTTGTGAAGTCTAATAT	575349	+	P038-F12		tetracycline	this study	Figure 5, Figure S5
35	1800	1	BBR_RS19795	Bbr_1800	tetW-Tn5	ATGCCCTAGCTACGGTTGAT	2233830	+	P009-G09		tetracycline	this study	Figure 5, Figure S5
36	1369	1	BBR_RS17495	Bbr_1369	tetW-Tn5	GATCCAGTGTTGAGGGCTTA	1704644	+	P157-C12		tetracycline	this study	Figure 5, Figure S5
37	1372	1	BBR_RS17510	Bbr_1372	erm						erythromycin	this study	Figure 5, Figure S5
38	1373	1	BBR_RS17515	Bbr_1373	erm						erythromycin	this study	Figure 5, Figure S5
39	0149 #1	1	BBR_RS11025	Bbr_0149	tetW-Tn5	ATCGTTCACGTCTCTTCGTC	213324	-	P025-C09		tetracycline	this study	Figure 6
40	0149 #2	1	BBR_RS11025	Bbr_0149	tetW-Tn5	CTTTGAGACAAATATAGTTC	213767	+	P074-B04		tetracycline	this study	Figure 6
41	0149 #3	1	BBR_RS11025	Bbr_0149	tetW-Tn5	AATAACAGGTTTGTTTCTGG	213896	+	P123-H06		tetracycline	this study	Figure 6
42	0484 #1	1	BBR_RS12870	Bbr_0484	tetW-Tn5	GAGCGTTTGGCTGCTTCGTG	637966	+	P019-F08		tetracycline	this study	Figure 6
43	0484 #2	1	BBR_RS12870	Bbr_0484	tetW-Tn5	CTACAGGTGTTCTGTTTCTG	638307	+	P069-B04		tetracycline	this study	Figure 6
44	0484 #3	1	BBR_RS12870	Bbr_0484	tetW-Tn5	CTAGATGTTGCATATTTATC	638147	+	P085-C10		tetracycline	this study	Figure 6
45	0551 #1	1	BBR_RS13205	Bbr_0551	tetW-Tn5	CGGTCAGTGCGTCTAACCTC	738517	+	P015-A05		tetracycline	this study	Figure 6
46	0551 #2	1	BBR_RS13205	Bbr_0551	tetW-Tn5	GCGATCTTATTTGGGTCACC	738732	+	P085-A01		tetracycline	this study	Figure 6
47	0551 #3	1	BBR_RS13205	Bbr_0551	tetW-Tn5	GGGTTGTCATACGATCGGGT	738349	+	P090-F11		tetracycline	this study	Figure 6
48	0566 #1	1	BBR_RS13290	Bbr_0566	tetW-Tn5	GCAGTCGCTAAGCTGATGGA	757693	+	P057-F11		tetracycline	this study	Figure 6
49	0566 #2	1	BBR_RS13290	Bbr_0566	tetW-Tn5	CCCGGGCCCGGTTAATAGAT	757755	-	P086-G03		tetracycline	this study	Figure 6
50	0566 #3	1	BBR_RS13290	Bbr_0566	tetW-Tn5	TAGATGACGCGTGGCGTTCC	757626	+	P154-D12		tetracycline	this study	Figure 6
51	0581 #1	1	BBR_RS13365	Bbr_0581	tetW-Tn5	TGCTTGGGGCGTGTCGGGCC	770814	-	P047-E02		tetracycline	this study	Figure 6
52	0581 #2	1	BBR_RS13365	Bbr_0581	tetW-Tn5	ACGGATCAACCATTTTGATA	770906	+	P079-C05		tetracycline	this study	Figure 6
53	0581 #3	1	BBR_RS13365	Bbr_0581	tetW-Tn5	CGGTGCATTACACCTATGTT	770878	+	P128-H06		tetracycline	this study	Figure 6
54	0600 #1	1	BBR_RS13460	Bbr_0600	tetW-Tn5	AGAGAGGAATGTCTTAGGCC	794076	-	P004-A03		tetracycline	this study	Figure 6
55	0600 #2	1	BBR_RS13460	Bbr_0600	tetW-Tn5	AGCGACTGTCTGGAATTAGT	794019	-	P016-A08		tetracycline	this study	Figure 6
56	0600 #3	1	BBR_RS13460	Bbr_0600	tetW-Tn5	TATTATGTGGGAGGATCGGT	794128	+	P083-H09		tetracycline	this study	Figure 6
57	0602 #1	1	BBR_RS13470	Bbr_0602	tetW-Tn5	GGATGATAAGTGAAGTACTT	796753	+	P060-H07		tetracycline	this study	Figure 6
58	0602 #2	1	BBR_RS13470	Bbr_0602	tetW-Tn5	AGCTTTGATATATTAGGATA	796917	-	P069-C10		tetracycline	this study	Figure 6
59	0602 #3	1	BBR_RS13470	Bbr_0602	tetW-Tn5	TTTCTTTTGGTCTGTGTGTT	796880	-	P093-H11		tetracycline	this study	Figure 6
60	0635	1	BBR_RS13640	Bbr_0635	tetW-Tn5	GTTCGGTGCAGTGGCGGTAT	834860	+	P139-E10		tetracycline	this study	Figure 6
61	0664 #1	1	BBR_RS13790	Bbr_0664	tetW-Tn5	GGATTGATACATGTCGGGGG	867143	-	P126-G10		tetracycline	this study	Figure 6
62	0664 #2	1	BBR_RS13790	Bbr_0664	tetW-Tn5	TTTGGTCGGCGTTATGTGAG	867268	-	P141-B06		tetracycline	this study	Figure 6
63	0664 #3	1	BBR_RS13790	Bbr_0664	tetW-Tn5	CAATTCGAACGTTTGTGTGT	867181	-	P157-B09		tetracycline	this study	Figure 6
64	0685 #1	1	BBR_RS13900	Bbr_0685	tetW-Tn5	ACTGTGTAGGAGTCGTTGTC	898758	+	P001-C11		tetracycline	this study	Figure 6
65	0685 #2	1	BBR_RS13900	Bbr_0685	tetW-Tn5	GGTCTTTTACGTCGGGATCT	898753	+	P015-H05		tetracycline	this study	Figure 6
66	0685 #3	1	BBR_RS13900	Bbr_0685	tetW-Tn5	TCGTGGATAGGGGGGCCGTA	899008	+	P144-B08		tetracycline	this study	Figure 6
67	0797 #1	1	BBR_RS14535	Bbr_0797	tetW-Tn5	TCCTTGAAAAGGGAGATTTC	1033580	+	P041-E03		tetracycline	this study	Figure 6
68	0797 #2	1	BBR_RS14535	Bbr_0797	tetW-Tn5	ATGATTCACCGGTTATGATT	1033547	+	P083-C03		tetracycline	this study	Figure 6
69	0797 #3	1	BBR_RS14535	Bbr_0797	tetW-Tn5	GACGTATCTCTTATTTTCCT	1033516	+	P139-B05		tetracycline	this study	Figure 6
70	0927 #1	1	BBR_RS15210	Bbr_0927	tetW-Tn5	GCGGGTCATCTATACGAACC	1181744	+	P079-E08		tetracycline	this study	Figure 6
71	0927 #2	1	BBR_RS15210	Bbr_0927	tetW-Tn5	GGTATCTAGGTAAGTTTCGG	1181272	+	P087-B09		tetracycline	this study	Figure 6
72	0927 #3	1	BBR_RS15210	Bbr_0927	tetW-Tn5	TCCTCGCTTCGGAGGCGGTT	1181272	+	P090-F02		tetracycline	this study	Figure 6
73	araT #1	1	BBR_RS15505	Bbr_0988	tetW-Tn5	TCTTTACGATATAGAACCTT	1249840	-	P001-B08		tetracycline	this study	Figure 6
74	araT #2	1	BBR_RS15505	Bbr_0988	tetW-Tn5	ATAGTAGCCTGGTGGAGGGG	1250030	-	P013-C12		tetracycline	this study	Figure 6
75	araT #3	1	BBR_RS15505	Bbr_0988	tetW-Tn5	TTGGATCTATAGGGCACGAT	1249610	+	P017-A07		tetracycline	this study	Figure 6
76	aldh #1	1	BBR_RS15520	Bbr_0997	tetW-Tn5	CCTTTTGTTATAAGTTGGTA	1256511	+	P113-D04		tetracycline	this study	Figure 6
77	aldh #2	1	BBR_RS15550	Bbr_0997	tetW-Tn5	TCGCCTAGACGTACGCTTGG	1262770	-	P024-G01		tetracycline	this study	Figure 6
78	aldh #3	1	BBR_RS15550	Bbr_0997	tetW-Tn5	CAGGGAGGGTTCGGAGGGAT	1262036	+	P080-G10		tetracycline	this study	Figure 6
79	aldh #4	1	BBR_RS15550	Bbr_0997	tetW-Tn5	CGTCTATTCCAACCTCGTTG	1262409	+	P094-E04		tetracycline	this study	Figure 6
80	0999 #1	1	BBR_RS15560	Bbr_0999	tetW-Tn5	GTTAGTCTCGGGATGTTGAC	1264428	+	P151-D04		tetracycline	this study	Figure 6
81	0999 #2	1	BBR_RS15560	Bbr_0999	tetW-Tn5	TGCGATAGGTCTTGAACGTT	1264500	+	P158-H10		tetracycline	this study	Figure 6
82	1109 #1	1	BBR_RS16150	Bbr_1109	tetW-Tn5	GACCGCGACGCATTGGCACC	1372144	-	P072-C01		tetracycline	this study	Figure 6
83	1109 #2	1	BBR_RS16150	Bbr_1109	tetW-Tn5	GCGCGATTCTTTCGAGGATA	1372154	-	P142-D11		tetracycline	this study	Figure 6
84	1109 #3	1	BBR_RS16150	Bbr_1109	tetW-Tn5	ATGAAGAAAGTAATGTTGTA	1372466	+	P168-D09		tetracycline	this study	Figure 6
85	1268 #1	1	BBR_RS16970	Bbr_1268	tetW-Tn5	TCACTCTTACCCTTAATTTA	1581490	+	P072-B09		tetracycline	this study	Figure 6
86	1268 #2	1	BBR_RS16970	Bbr_1268	tetW-Tn5	TATTGGTTGAACATGGGATA	1581385	-	P084-C02		tetracycline	this study	Figure 6
87	1284 #1	1	BBR_RS17050	Bbr_1284	tetW-Tn5	TTTGTGGCGCGGAAGTAACA	1600733	-	P044-F03		tetracycline	this study	Figure 6
88	1284 #2	1	BBR_RS17050	Bbr_1284	tetW-Tn5	ACTTTTGGTTCACGATTCTT	1600793	-	P009-C06		tetracycline	this study	Figure 6
89	1284 #3	1	BBR_RS17050	Bbr_1284	tetW-Tn5	TGGAGAACAGGCATGGCATT	1600439	-	P142-C06		tetracycline	this study	Figure 6
90	1293 #1	1	BBR_RS17110	Bbr_1293	tetW-Tn5	AACCTTCCTGTTTGCTAATA	1615901	+	P021-H10		tetracycline	this study	Figure 6
91	1293 #2	1	BBR_RS17110	Bbr_1293	tetW-Tn5	GGGGGCAGTGAAAGCCTTAT	1616445	-	P127-G04		tetracycline	this study	Figure 6
92	1293 #3	1	BBR_RS17110	Bbr_1293	tetW-Tn5	TAGGGTTATTGTCGGGTTCA	1617381	-	P150-E10		tetracycline	this study	Figure 6
93	1333 #1	1	BBR_RS17310	Bbr_1333	tetW-Tn5	GCTGAGGCATGCGTGGCGAT	1661161	-	P070-C08		tetracycline	this study	Figure 6
94	1333 #2	1	BBR_RS17310	Bbr_1333	tetW-Tn5	CGATAGCTACTGCTGTAGCG	1661161	-	P123-F06		tetracycline	this study	Figure 6
95	1333 #3	1	BBR_RS17310	Bbr_1333	tetW-Tn5	GGCCGGGGTGTGGTCTGGAG	1661219	-	P148-F12		tetracycline	this study	Figure 6
96	1340 #1	1	BBR_RS17345	Bbr_1340	tetW-Tn5	CGGCAAAGTGCTATAAGGAC	1670497	-	P002-A09		tetracycline	this study	Figure 6
97	1340 #2	1	BBR_RS17345	Bbr_1340	tetW-Tn5	GTCGAGTAGTCGAATTCTGG	1670280	+	P045-G11		tetracycline	this study	Figure 6
98	1340 #3	1	BBR_RS17345	Bbr_1340	tetW-Tn5	CCTAAAGGCCTCGGACGCCT	1670346	-	P084-G05		tetracycline	this study	Figure 6
99	1423	1	BBR_RS17805	Bbr_1423	tetW-Tn5	TTTTGCAAAGGTAAACTGTG	1776133	-	P025-C07		tetracycline	this study	Figure 6
100	1423	1	BBR_RS17805	Bbr_1423	tetW-Tn5	TCGACTATTGTTGGGATCTT	1776009	-	P159-C10		tetracycline	this study	Figure 6
101	1445 #1	1	BBR_RS17905	Bbr_1445	tetW-Tn5	GCTAGATGATTTGCCCGAGA	1803624	-	P006-G03		tetracycline	this study	Figure 6
102	1445 #2	1	BBR_RS17905	Bbr_1445	tetW-Tn5	GGGTGGGGCGGTGTCTGGAC	1803628	+	P046-E03		tetracycline	this study	Figure 6
103	1445 #3	1	BBR_RS17905	Bbr_1445	tetW-Tn5	TATGCTAGGTAGTCCAAGTC	1803562	+	P170-G06		tetracycline	this study	Figure 6
104	1456 #1	1	BBR_RS17965	Bbr_1456	tetW-Tn5	TAGCTATGACTGGCATTGAG	1816487	-	P067-A07		tetracycline	this study	Figure 6
105	1456 #2	1	BBR_RS17965	Bbr_1456	tetW-Tn5	GGGATGCTCGAGTCCGCGTC	1816592	-	P124-E07		tetracycline	this study	Figure 6
106	1456 #3	1	BBR_RS17965	Bbr_1456	tetW-Tn5	GGTCAGTGTGAATTAAGGTC	1816514	+	P142-G02		tetracycline	this study	Figure 6
107	1570 #1	1	BBR_RS18570	Bbr_1570	tetW-Tn5	CAATACCTGATGTCCGAGAT	1951976	+	P020-F05		tetracycline	this study	Figure 6
108	1570 #2	1	BBR_RS18570	Bbr_1570	tetW-Tn5	AGTTTGGTTTTAATCGGTTC	1952054	+	P062-G06		tetracycline	this study	Figure 6
109	1643 #1	1	BBR_RS18945	Bbr_1643	tetW-Tn5	TTATATTTTTTCTGATATTA	2025759	+	P115-E02		tetracycline	this study	Figure 6
110	1643 #2	1	BBR_RS18945	Bbr_1643	tetW-Tn5	ATGCGTCTTATACGTCCCGG	2026069	+	P128-C12		tetracycline	this study	Figure 6
111	1643 #3	1	BBR_RS18945	Bbr_1643	tetW-Tn5	ATTGTTCTCGGATGCGAGTA	2025725	-	P168-H07		tetracycline	this study	Figure 6
112	1645	1	BBR_RS18955	Bbr_1645	tetW-Tn5	TTTTGTTACATCTATTGGCT	2030106	-	P133-E10		tetracycline	this study	Figure 6
113	1663 #1	1	BBR_RS19050	Bbr_1663	tetW-Tn5	ATTTGGGTGGGAGTGGAGGA	2052650	+	P016-E01		tetracycline	this study	Figure 6
114	1663 #2	1	BBR_RS19050	Bbr_1663	tetW-Tn5	TTCGTTCTGCTACTCGATTA	2052249	-	P041-C10		tetracycline	this study	Figure 6
115	1663 #3	1	BBR_RS19050	Bbr_1663	tetW-Tn5	TCTTAATAACCATCACCGCC	2052663	-	P150-D01		tetracycline	this study	Figure 6
116	1753 #1	1	BBR_RS19555	Bbr_1753	tetW-Tn5	GTTAGCGGGCATAGGTTGGA	2171255	+	P022-C04		tetracycline	this study	Figure 6
117	1753 #2	1	BBR_RS19555	Bbr_1753	tetW-Tn5	TTGTAAGGAAAAGAATAGGG	2171440	+	P080-E06		tetracycline	this study	Figure 6
118	1753 #3	1	BBR_RS19555	Bbr_1753	tetW-Tn5	ATCTGTTACGTTAGACAGGC	2171335	+	P129-D12		tetracycline	this study	Figure 6

### Sheet: Sheet2
'BBR_RS10560'	'ATAAACATGCGTCGGTACGT'	'NC_020517'	86663	'-'	'SingleInsertion'	'P132-B01'
'BBR_RS10560'	'CGATGAGAGTTCTTTTCATC'	'NC_020517'	86672	'-'	'SingleInsertion'	'P050-F03'
'BBR_RS10560'	'CACCCAGGGTTCAAAGTATT'	'NC_020517'	86685	'+'	'SingleInsertion'	'P094-C10'
'BBR_RS10560'	'TGGATCAGTGGAGTTACGGA'	'NC_020517'	86785	'-'	'SingleInsertion'	'P018-A05;P018-E08'
'BBR_RS10560'	'TCGTACTGCTTGCGACTTAT'	'NC_020517'	86816	'+'	'SingleInsertion'	'P087-E04'
'BBR_RS10560'	'GGGATGTCTGCACCAGCCGC'	'NC_020517'	86834	'-'	'SingleInsertion'	'P115-E11'
'BBR_RS10560'	'ACCTGGGCCTGGGATGCGAA'	'NC_020517'	86853	'+'	'SingleInsertion'	'P010-B07'
'BBR_RS10940'	'GTATTAGGTCACAGGATTAA'	'NC_020517'	196403	'-'	'SingleInsertion'	'P120-A03'
'BBR_RS11025'	'GTTCGGCGTATCTATTAGAA'	'NC_020517'	213257	'+'	'SingleInsertion'	'P035-B08'
'BBR_RS11025'	'ATCGTTCACGTCTCTTCGTC'	'NC_020517'	213324	'-'	'SingleInsertion'	'P025-C09'
'BBR_RS11025'	'CCCCCACTGTCTTAGTAGAA'	'NC_020517'	213435	'+'	'SingleInsertion'	'P157-E11'
'BBR_RS11025'	'AGGCTGATCTGTTATGGTCG'	'NC_020517'	213607	'-'	'SingleInsertion'	'P111-C10'
'BBR_RS11025'	'AGTTAGGCGAACTCTTAATC'	'NC_020517'	213724	'-'	'SingleInsertion'	'P079-G12'
'BBR_RS11025'	'CTTTGAGACAAATATAGTTC'	'NC_020517'	213767	'+'	'SingleInsertion'	'P074-B04'
'BBR_RS11025'	'AATAACAGGTTTGTTTCTGG'	'NC_020517'	213896	'+'	'SingleInsertion'	'P123-H06'
'BBR_RS11025'	'ATGCTGCTATATATTCGTTA'	'NC_020517'	214073	'-'	'SingleInsertion'	'P025-D03'
'BBR_RS12555'	'AGATAATAAGTATTCATACA'	'NC_020517'	575265	'+'	'SingleInsertion'	'P074-D06'
'BBR_RS12555'	'ATTTTTGTGAAGTCTAATAT'	'NC_020517'	575349	'+'	'SingleInsertion'	'P038-F12'
'BBR_RS12870'	'GAGCGTTTGGCTGCTTCGTG'	'NC_020517'	637966	'+'	'SingleInsertion'	'P019-F08'
'BBR_RS12870'	'CTAGATGTTGCATATTTATC'	'NC_020517'	638147	'+'	'SingleInsertion'	'P085-C10'
'BBR_RS12870'	'CTACAGGTGTTCTGTTTCTG'	'NC_020517'	638307	'+'	'SingleInsertion'	'P069-B04'
'BBR_RS12870'	'TGCCCTTGTGGGGACTGTTC'	'NC_020517'	638374	'-'	'SingleInsertion'	'P033-D12'
'BBR_RS13205'	'GGGTTGTCATACGATCGGGT'	'NC_020517'	738349	'+'	'SingleInsertion'	'P090-F11'
'BBR_RS13205'	'CGGTCAGTGCGTCTAACCTC'	'NC_020517'	738517	'+'	'SingleInsertion'	'P015-A05'
'BBR_RS13205'	'GCGATCTTATTTGGGTCACC'	'NC_020517'	738732	'+'	'SingleInsertion'	'P085-A01'
'BBR_RS13205'	'TTATTGTTTAGACCCTCTGT'	'NC_020517'	738804	'+'	'SingleInsertion'	'P019-F06'
'BBR_RS13205'	'GAGGAAAGATGCGTGGGCAG'	'NC_020517'	739047	'-'	'SingleInsertion'	'P142-G03'
'BBR_RS13205'	'GTTGATCTGGACTGTCACGA'	'NC_020517'	739254	'-'	'SingleInsertion'	'P019-B09'
'BBR_RS13205'	'GCGGAGGGCCTCGGATGGGC'	'NC_020517'	739310	'-'	'SingleInsertion'	'P038-H01'
'BBR_RS13205'	'TCTGTCCGTACAACCATAGA'	'NC_020517'	739310	'-'	'SingleInsertion'	'P080-D10'
'BBR_RS13205'	'GGCTATCCTTGGCAGGCACG'	'NC_020517'	739401	'+'	'SingleInsertion'	'P017-A05'
'BBR_RS13205'	'ATTCGCATATCTATAATTTG'	'NC_020517'	739437	'-'	'SingleInsertion'	'P029-F11'
'BBR_RS13205'	'AAATTGTGTTAGCTCCTTAA'	'NC_020517'	739545	'-'	'SingleInsertion'	'P050-D04'
'BBR_RS13290'	'TAGATGACGCGTGGCGTTCC'	'NC_020517'	757626	'+'	'SingleInsertion'	'P154-D12'
'BBR_RS13290'	'GCAGTCGCTAAGCTGATGGA'	'NC_020517'	757693	'+'	'SingleInsertion'	'P057-F11'
'BBR_RS13290'	'CCCGGGCCCGGTTAATAGAT'	'NC_020517'	757755	'-'	'SingleInsertion'	'P086-G03'
'BBR_RS13290'	'GGTAAAGGCAGGAATGTATT'	'NC_020517'	758062	'-'	'SingleInsertion'	'P009-G11'
'BBR_RS13290'	'CGTTACGATGAGTAGCTTTG'	'NC_020517'	758300	'+'	'SingleInsertion'	'P092-B01'
'BBR_RS13290'	'TGCATCGGGGAGTTCATACA'	'NC_020517'	758372	'+'	'SingleInsertion'	'P027-H08'
'BBR_RS13365'	'TGCTTGGGGCGTGTCGGGCC'	'NC_020517'	770814	'-'	'SingleInsertion'	'P047-E02'
'BBR_RS13365'	'CGGTGCATTACACCTATGTT'	'NC_020517'	770878	'+'	'SingleInsertion'	'P128-H06'
'BBR_RS13365'	'ACGGATCAACCATTTTGATA'	'NC_020517'	770906	'+'	'SingleInsertion'	'P079-C05'
'BBR_RS13365'	'TCTTGTTCTTTAATGGGGTT'	'NC_020517'	771014	'-'	'SingleInsertion'	'P037-E08'
'BBR_RS13365'	'GGCTGAATAGGGTACGTTAT'	'NC_020517'	771200	'-'	'SingleInsertion'	'P099-B09'
'BBR_RS13365'	'AGTGGGGTTAGACTGATGTC'	'NC_020517'	771295	'+'	'SingleInsertion'	'P074-G07'
'BBR_RS13365'	'GTCGCTTAGCGGTTCTTCAG'	'NC_020517'	771313	'-'	'SingleInsertion'	'P128-H11'
'BBR_RS13460'	'AGCGACTGTCTGGAATTAGT'	'NC_020517'	794019	'-'	'SingleInsertion'	'P016-A08'
'BBR_RS13460'	'AGAGAGGAATGTCTTAGGCC'	'NC_020517'	794076	'-'	'SingleInsertion'	'P004-A03'
'BBR_RS13460'	'CCGCCCTGGGCCCCTACGGT'	'NC_020517'	794081	'-'	'MultiInsertion'	'P068-A07'
'BBR_RS13460'	'CCGCCCTGGGCCCCTACGGT'	'NC_020517'	1390865	'+'	'MultiInsertion'	'P068-A07'
'BBR_RS13460'	'TATTATGTGGGAGGATCGGT'	'NC_020517'	794128	'+'	'SingleInsertion'	'P083-H09'
'BBR_RS13460'	'TCTGATATTATCTAATATCG'	'NC_020517'	794136	'-'	'SingleInsertion'	'P108-D06'
'BBR_RS13460'	'AGTAGAGTGGTGTAGATAGC'	'NC_020517'	794143	'-'	'SingleInsertion'	'P002-B11'
'BBR_RS13460'	'AAGGGATTCGGTTCGAATTA'	'NC_020517'	794326	'+'	'SingleInsertion'	'P172-H11'
'BBR_RS13470'	'TTGGAGCCAGGCACTTGTAA'	'NC_020517'	796348	'-'	'SingleInsertion'	'P027-A12;P027-C12'
'BBR_RS13470'	'AAATCTTCTAGTGCATGATG'	'NC_020517'	796396	'-'	'SingleInsertion'	'P170-F05'
'BBR_RS13470'	'TTGGTCAATCGCGCCGAGAA'	'NC_020517'	796435	'-'	'SingleInsertion'	'P012-G02'
'BBR_RS13470'	'TTTTCGCCGAATATCCCTCG'	'NC_020517'	796501	'-'	'SingleInsertion'	'P063-D02'
'BBR_RS13470'	'GGATGATAAGTGAAGTACTT'	'NC_020517'	796753	'+'	'SingleInsertion'	'P060-H07'
'BBR_RS13470'	'TTTCTTTTGGTCTGTGTGTT'	'NC_020517'	796880	'-'	'SingleInsertion'	'P093-H11'
'BBR_RS13470'	'AGCTTTGATATATTAGGATA'	'NC_020517'	796917	'-'	'SingleInsertion'	'P069-C10'
'BBR_RS13640'	'GTTCGGTGCAGTGGCGGTAT'	'NC_020517'	834860	'+'	'SingleInsertion'	'P139-E10'
'BBR_RS13790'	'GGATTGATACATGTCGGGGG'	'NC_020517'	867143	'-'	'SingleInsertion'	'P126-G10'
'BBR_RS13790'	'CAATTCGAACGTTTGTGTGT'	'NC_020517'	867181	'-'	'SingleInsertion'	'P157-B09'
'BBR_RS13790'	'TTTGGTCGGCGTTATGTGAG'	'NC_020517'	867268	'-'	'SingleInsertion'	'P141-B06'
'BBR_RS13790'	'GTGTTTAGTTGGACGTGTAT'	'NC_020517'	867709	'-'	'SingleInsertion'	'P126-B11'
'BBR_RS13790'	'AATATATATGCTATCGTCGC'	'NC_020517'	867728	'+'	'SingleInsertion'	'P029-D03'
'BBR_RS13900'	'GGTCTTTTACGTCGGGATCT'	'NC_020517'	898753	'+'	'SingleInsertion'	'P015-H05'
'BBR_RS13900'	'ACTGTGTAGGAGTCGTTGTC'	'NC_020517'	898758	'+'	'SingleInsertion'	'P001-C11'
'BBR_RS13900'	'TCGTGGATAGGGGGGCCGTA'	'NC_020517'	899008	'+'	'SingleInsertion'	'P144-B08'
'BBR_RS13900'	'TATACTTTGGTCGACTCGAC'	'NC_020517'	899180	'+'	'SingleInsertion'	'P006-F09'
'BBR_RS13900'	'AGGCCTGGAGTGTTTAGTCG'	'NC_020517'	899505	'-'	'SingleInsertion'	'P045-E10'
'BBR_RS14285'	'GCGTTAGCGCTTATAGTGCG'	'NC_020517'	980040	'-'	'SingleInsertion'	'P100-B10'	BBR_RS14285	P145-B01
'BBR_RS14285'	'GGCACGATAATCATTTGCAT'	'NC_020517'	980489	'+'	'SingleInsertion'	'P145-B01'	BBR_RS14285	P100-B10
'BBR_RS14285'	'TCATACGGGTGGTTTAGCTG'	'NC_020517'	980600	'+'	'SingleInsertion'	'P015-G08'
'BBR_RS14285'	'TTGGATGACGATGTTGGTAC'	'NC_020517'	981306	'-'	'SingleInsertion'	'P113-D02'
'BBR_RS14535'	'GACGTATCTCTTATTTTCCT'	'NC_020517'	1033516	'+'	'SingleInsertion'	'P139-B05'
'BBR_RS14535'	'ATGATTCACCGGTTATGATT'	'NC_020517'	1033547	'+'	'SingleInsertion'	'P083-C03'
'BBR_RS14535'	'TCCTTGAAAAGGGAGATTTC'	'NC_020517'	1033580	'+'	'SingleInsertion'	'P041-E03'
'BBR_RS14535'	'TCCTTCTATTCGGTCGAATC'	'NC_020517'	1033594	'-'	'SingleInsertion'	'P136-D09'
'BBR_RS14535'	'AGATTCGCTAGGATGGGGGG'	'NC_020517'	1033878	'+'	'SingleInsertion'	'P049-E04'
'BBR_RS14535'	'TGTGTTCTTTTTGGAGGGTT'	'NC_020517'	1034167	'+'	'SingleInsertion'	'P035-B07'
'BBR_RS15210'	'GGTATCTAGGTAAGTTTCGG'	'NC_020517'	1181272	'+'	'SingleInsertion'	'P087-B09'
'BBR_RS15210'	'TCCTCGCTTCGGAGGCGGTT'	'NC_020517'	1181272	'+'	'SingleInsertion'	'P090-F02'
'BBR_RS15210'	'TGGTCGTCTCCATCTAGATG'	'NC_020517'	1181318	'+'	'SingleInsertion'	'P151-D12'
'BBR_RS15210'	'TATGGTGGATCGAACATATT'	'NC_020517'	1181545	'-'	'SingleInsertion'	'P067-H07'
'BBR_RS15210'	'TTATTTGGCCTGTGAAATGA'	'NC_020517'	1181626	'+'	'SingleInsertion'	'P106-B06'
'BBR_RS15210'	'GCGGGTCATCTATACGAACC'	'NC_020517'	1181744	'+'	'SingleInsertion'	'P079-E08'
'BBR_RS15475'	'TCTGTTGCTGTTCCTTGGTA'	'NC_020517'	1242315	'+'	'SingleInsertion'	'P096-B04;P096-G11'
'BBR_RS15505'	'GGGACTTGTTCGGTTTAATG'	'NC_020517'	1249215	'-'	'SingleInsertion'	'P107-A09'
'BBR_RS15505'	'TTGGATCTATAGGGCACGAT'	'NC_020517'	1249610	'+'	'SingleInsertion'	'P017-A07'
'BBR_RS15505'	'TCTTTACGATATAGAACCTT'	'NC_020517'	1249840	'-'	'SingleInsertion'	'P001-B08'
'BBR_RS15505'	'ATAGTAGCCTGGTGGAGGGG'	'NC_020517'	1250030	'-'	'SingleInsertion'	'P013-C12'
'BBR_RS15510'	'TTTTTTTAGTCATGGATTAC'	'NC_020517'	1250876	'-'	'SingleInsertion'	'P138-F01'
'BBR_RS15510'	'CTCGCATGTGCGTGGGCCTG'	'NC_020517'	1251038	'-'	'SingleInsertion'	'P123-G11'
'BBR_RS15510'	'ATGTTCGGAGTTGTGTTTAT'	'NC_020517'	1251252	'-'	'SingleInsertion'	'P068-H01'
'BBR_RS15510'	'TGAGTTAAAGCATGATCTGC'	'NC_020517'	1251481	'-'	'SingleInsertion'	'P049-H10'
'BBR_RS15510'	'ACTGAGTGCCCTCCGGTGGG'	'NC_020517'	1251515	'-'	'SingleInsertion'	'P056-H09'
'BBR_RS15510'	'AGCAGGGGGGGACCAAGTTA'	'NC_020517'	1251651	'+'	'SingleInsertion'	'P009-E06'
'BBR_RS15510'	'GAGATGTCAAAACCAGAACT'	'NC_020517'	1251768	'+'	'SingleInsertion'	'P006-E01'
'BBR_RS15510'	'GGAAAAAAGCCATGCGTTAT'	'NC_020517'	1252132	'+'	'SingleInsertion'	'P059-D03'
'BBR_RS15510'	'CGTTTTTAGTGCGTGAGTTG'	'NC_020517'	1252140	'-'	'SingleInsertion'	'P092-G08'
'BBR_RS15510'	'GGAGTAACAATGAGAAGGCC'	'NC_020517'	1252324	'-'	'SingleInsertion'	'P110-A09'
'BBR_RS15510'	'GGCTACAGAAACAGGCTGAT'	'NC_020517'	1252399	'+'	'SingleInsertion'	'P089-D04'
'BBR_RS15510'	'CGCGCAGGTCGTGGCTCCGC'	'NC_020517'	1252455	'+'	'SingleInsertion'	'P034-C08'
'BBR_RS15510'	'CGCGGGTGTAGCTGGGGGGG'	'NC_020517'	1252574	'-'	'SingleInsertion'	'P122-D01'
'BBR_RS15510'	'ATAGTTATCTTATGGACCGA'	'NC_020517'	1252702	'+'	'SingleInsertion'	'P022-D08'
'BBR_RS15510'	'ACCTGGCACATGTGTGGTGT'	'NC_020517'	1253026	'+'	'SingleInsertion'	'P165-H06'
'BBR_RS15515'	'GCGGTGGGACTAACAGGGAT'	'NC_020517'	1254052	'-'	'SingleInsertion'	'P003-F05'
'BBR_RS15515'	'TGAGGTCCCGGTACTTGCAC'	'NC_020517'	1254401	'-'	'SingleInsertion'	'P004-H08'
'BBR_RS15515'	'ACGTATTTTATACTTGATAA'	'NC_020517'	1254658	'+'	'SingleInsertion'	'P091-B06'
'BBR_RS15515'	'ACAGCACGTACGGCATCTCC'	'NC_020517'	1254748	'+'	'SingleInsertion'	'P084-F03'
'BBR_RS15515'	'CGGGCGTCGCGGGCAGTACT'	'NC_020517'	1254764	'-'	'SingleInsertion'	'P064-B05'
'BBR_RS15515'	'TTCTTCTTAATGTCAGAGGT'	'NC_020517'	264727	'+'	'MultiInsertion'	'P016-B11'
'BBR_RS15515'	'TTCTTCTTAATGTCAGAGGT'	'NC_020517'	1254828	'+'	'MultiInsertion'	'P016-B11'
'BBR_RS15515'	'GAATGAGACGGCTATTGGTA'	'NC_020517'	1255462	'+'	'SingleInsertion'	'P098-F01'
'BBR_RS15520'	'CCTTTTGTTATAAGTTGGTA'	'NC_020517'	1256511	'+'	'SingleInsertion'	'P113-D04'
'BBR_RS15550'	'CAGGGAGGGTTCGGAGGGAT'	'NC_020517'	1262036	'+'	'SingleInsertion'	'P080-G10'
'BBR_RS15550'	'CGTCTATTCCAACCTCGTTG'	'NC_020517'	1262409	'+'	'SingleInsertion'	'P094-E04'
'BBR_RS15550'	'TCGCCTAGACGTACGCTTGG'	'NC_020517'	1262770	'-'	'SingleInsertion'	'P024-G01'
'BBR_RS15560'	'GTTAGTCTCGGGATGTTGAC'	'NC_020517'	1264428	'+'	'SingleInsertion'	'P151-D04'
'BBR_RS15560'	'TGCGATAGGTCTTGAACGTT'	'NC_020517'	1264500	'+'	'SingleInsertion'	'P158-H10'
'BBR_RS15560'	'TTATTGATGTTTATTTACCC'	'NC_020517'	1265072	'+'	'SingleInsertion'	'P035-A11;P035-C06'
'BBR_RS15655'	'GCCGCCTTACAATCGGGAGG'	'NC_020517'	1282657	'-'	'SingleInsertion'	'P163-D09'
'BBR_RS15660'	'TCGTGTAACCAAAGGTTTTA'	'NC_020517'	1283444	'-'	'SingleInsertion'	'P153-G01'
'BBR_RS16150'	'TGGTCCCGTATTCCATCTAC'	'NC_020517'	1371660	'-'	'SingleInsertion'	'P040-F04'
'BBR_RS16150'	'GAATTGGGCTTCAGAGGGAC'	'NC_020517'	1371700	'-'	'SingleInsertion'	'P104-F04'
'BBR_RS16150'	'GGTCGGCGCTGAGATCGTCT'	'NC_020517'	1371978	'-'	'SingleInsertion'	'P096-G11'
'BBR_RS16150'	'GACCGCGACGCATTGGCACC'	'NC_020517'	1372144	'-'	'SingleInsertion'	'P072-C01'
'BBR_RS16150'	'GCGCGATTCTTTCGAGGATA'	'NC_020517'	1372154	'-'	'SingleInsertion'	'P142-D11'
'BBR_RS16150'	'ATGAAGAAAGTAATGTTGTA'	'NC_020517'	1372466	'+'	'SingleInsertion'	'P168-D09'
'BBR_RS16970'	'GCACATACGCATAGGTCATA'	'NC_020517'	1581045	'+'	'SingleInsertion'	'P127-E02'
'BBR_RS16970'	'TATTGGTTGAACATGGGATA'	'NC_020517'	1581385	'-'	'SingleInsertion'	'P084-C02'
'BBR_RS16970'	'TCACTCTTACCCTTAATTTA'	'NC_020517'	1581490	'+'	'SingleInsertion'	'P072-B09'
'BBR_RS17050'	'AATCAAGATTACAGCTTGGG'	'NC_020517'	1599973	'+'	'SingleInsertion'	'P060-F07'
'BBR_RS17050'	'GGTTCCAAATACAGTTGGTC'	'NC_020517'	1600191	'+'	'SingleInsertion'	'P073-D07'
'BBR_RS17050'	'CATCAAAATCCGTCAAGCTG'	'NC_020517'	1600240	'+'	'SingleInsertion'	'P075-H03'
'BBR_RS17050'	'ATCACTGTATGTGTGTGCAA'	'NC_020517'	1600287	'+'	'SingleInsertion'	'P135-C08'
'BBR_RS17050'	'TGGAGAACAGGCATGGCATT'	'NC_020517'	1600439	'-'	'SingleInsertion'	'P142-C06'
'BBR_RS17050'	'TTTGTGGCGCGGAAGTAACA'	'NC_020517'	1600733	'-'	'SingleInsertion'	'P044-F03'
'BBR_RS17050'	'ACTTTTGGTTCACGATTCTT'	'NC_020517'	1600793	'-'	'SingleInsertion'	'P009-C06'
'BBR_RS17085'	'AGGGAAACTCGGTGATTAAG'	'NC_020517'	1608019	'+'	'SingleInsertion'	'P135-B12'
'BBR_RS17085'	'TGATGTCCTTGACTGGCTAA'	'NC_020517'	1608221	'-'	'SingleInsertion'	'P165-E11'
'BBR_RS17085'	'GGTGGACCGAGAAGTCGTAC'	'NC_020517'	1608232	'-'	'SingleInsertion'	'P043-B07'
'BBR_RS17110'	'AACCTTCCTGTTTGCTAATA'	'NC_020517'	1615901	'+'	'SingleInsertion'	'P021-H10'
'BBR_RS17110'	'GGGGGCAGTGAAAGCCTTAT'	'NC_020517'	1616445	'-'	'SingleInsertion'	'P127-G04'
'BBR_RS17110'	'TAGGGTTATTGTCGGGTTCA'	'NC_020517'	1617381	'-'	'SingleInsertion'	'P150-E10'
'BBR_RS17310'	'TGGTGTGCGTTAAAAGCACG'	'NC_020517'	1660898	'+'	'SingleInsertion'	'P035-C01'
'BBR_RS17310'	'TTGGACGCGGTTTCAGTGTA'	'NC_020517'	1661069	'+'	'SingleInsertion'	'P121-D11'
'BBR_RS17310'	'CGATAGCTACTGCTGTAGCG'	'NC_020517'	1661161	'-'	'SingleInsertion'	'P123-F06'
'BBR_RS17310'	'GCTGAGGCATGCGTGGCGAT'	'NC_020517'	1661161	'-'	'SingleInsertion'	'P070-C08'
'BBR_RS17310'	'GGCCGGGGTGTGGTCTGGAG'	'NC_020517'	1661219	'-'	'SingleInsertion'	'P148-F12'
'BBR_RS17345'	'GAGGGTTGGGGACGCCTAGG'	'NC_020517'	1669491	'-'	'SingleInsertion'	'P171-F03'
'BBR_RS17345'	'TCGAATTTTATTTATACCTC'	'NC_020517'	1669586	'-'	'SingleInsertion'	'P051-G06'
'BBR_RS17345'	'CCCGATTAGATCTTTGGGTT'	'NC_020517'	1669669	'+'	'SingleInsertion'	'P142-D01'
'BBR_RS17345'	'CAATTACAGATGGGTTAGCA'	'NC_020517'	1669761	'-'	'SingleInsertion'	'P037-G04'
'BBR_RS17345'	'CGTCTATGGTTTTTAACTGC'	'NC_020517'	1670002	'+'	'SingleInsertion'	'P012-H09'
'BBR_RS17345'	'CCAAAGATAAGGGGTCGAGC'	'NC_020517'	1670148	'-'	'SingleInsertion'	'P150-D03'
'BBR_RS17345'	'ATGGAGTCAACGGAGAGGGA'	'NC_020517'	1670154	'+'	'SingleInsertion'	'P005-B04'
'BBR_RS17345'	'GTCGAGTAGTCGAATTCTGG'	'NC_020517'	1670280	'+'	'SingleInsertion'	'P045-G11'
'BBR_RS17345'	'CCTAAAGGCCTCGGACGCCT'	'NC_020517'	1670346	'-'	'SingleInsertion'	'P084-G05'
'BBR_RS17345'	'CGGCAAAGTGCTATAAGGAC'	'NC_020517'	1670497	'-'	'SingleInsertion'	'P002-A09'
'BBR_RS17495'	'GATCCAGTGTTGAGGGCTTA'	'NC_020517'	1704644	'+'	'SingleInsertion'	'P157-C12'
'BBR_RS17495'	'GCGCTTCCGACGTGTTGATA'	'NC_020517'	1705198	'+'	'SingleInsertion'	'P127-H08'
'BBR_RS17805'	'ATGCACCGGGTAGACCTACT'	'NC_020517'	1775498	'-'	'SingleInsertion'	'P056-G09'
'BBR_RS17805'	'ATTTAATACACAATTAGATT'	'NC_020517'	1775510	'+'	'SingleInsertion'	'P014-H11'
'BBR_RS17805'	'GTGGCAGTGTCTACGACCAT'	'NC_020517'	1775675	'-'	'SingleInsertion'	'P037-C02'
'BBR_RS17805'	'CTTTTGTACGCGAGTACGTG'	'NC_020517'	1775689	'+'	'SingleInsertion'	'P009-B09'
'BBR_RS17805'	'GTGATATGTACGAGTTCGGC'	'NC_020517'	1775860	'+'	'SingleInsertion'	'P063-D09'
'BBR_RS17805'	'GTCTTACTCGTGGCGTGGAG'	'NC_020517'	1775967	'+'	'SingleInsertion'	'P050-A04'
'BBR_RS17805'	'TCGACTATTGTTGGGATCTT'	'NC_020517'	1776009	'-'	'SingleInsertion'	'P159-C10'
'BBR_RS17805'	'TTATTTTTCGCCGGTCTGTT'	'NC_020517'	1776113	'-'	'SingleInsertion'	'P046-A01'
'BBR_RS17805'	'TTTTGCAAAGGTAAACTGTG'	'NC_020517'	1776133	'-'	'SingleInsertion'	'P025-C07'
'BBR_RS17905'	'AGGTAATCTTTCCTAGATTC'	'NC_020517'	1799199	'+'	'SingleInsertion'	'P057-H05'
'BBR_RS17905'	'AGGTGTTCTGGACGTGGGGT'	'NC_020517'	1799472	'+'	'SingleInsertion'	'P127-G08'
'BBR_RS17905'	'TTTTATTAGGTCAGCGCCGA'	'NC_020517'	1799792	'-'	'SingleInsertion'	'P082-F10'
'BBR_RS17905'	'TCGGTAAGGGAATACCGTGT'	'NC_020517'	1800171	'-'	'SingleInsertion'	'P037-G07'
'BBR_RS17905'	'ACGGATACAGTATAGGACGT'	'NC_020517'	1800207	'-'	'SingleInsertion'	'P090-G02'
'BBR_RS17905'	'TAGGATTTAGGATTCTGTTG'	'NC_020517'	1800300	'-'	'SingleInsertion'	'P054-H10'
'BBR_RS17905'	'TGTGTGTCGAGTGAGGCGTC'	'NC_020517'	1261699	'-'	'MultiInsertion'	'P060-D09'
'BBR_RS17905'	'TGTGTGTCGAGTGAGGCGTC'	'NC_020517'	1800357	'-'	'MultiInsertion'	'P060-D09'
'BBR_RS17905'	'GACCTAGTGTGTCCTTTTTT'	'NC_020517'	1800469	'+'	'SingleInsertion'	'P044-H11'
'BBR_RS17905'	'TGCGTTTGAATAGCTGCTTT'	'NC_020517'	1800469	'+'	'SingleInsertion'	'P067-E01'
'BBR_RS17905'	'AATGGTTGGTCTGATTTGCC'	'NC_020517'	1800758	'+'	'SingleInsertion'	'P064-B07'
'BBR_RS17905'	'GCTTATGGCAGCCGTAGGGA'	'NC_020517'	1800810	'+'	'SingleInsertion'	'P124-C07'
'BBR_RS17905'	'AGTGCGTTCTGCTGGTGTAG'	'NC_020517'	1800984	'-'	'SingleInsertion'	'P021-F05'
'BBR_RS17905'	'GTTCTGGTCCCTTTCTAGGG'	'NC_020517'	1801134	'+'	'SingleInsertion'	'P004-H05'
'BBR_RS17905'	'ACATTGTGTAGAATGCACGA'	'NC_020517'	1801157	'-'	'SingleInsertion'	'P152-C08'
'BBR_RS17905'	'AGTTATTTGCGCGTCGTTCG'	'NC_020517'	1801201	'+'	'SingleInsertion'	'P072-G10'
'BBR_RS17905'	'GCTTATCCTTTAAGAGCAAA'	'NC_020517'	1801360	'+'	'SingleInsertion'	'P129-F05'
'BBR_RS17905'	'TGCTGTGAGACGCTATATTT'	'NC_020517'	1801370	'-'	'SingleInsertion'	'P066-F10'
'BBR_RS17905'	'TGGGAGTTCCTCGACCCGCC'	'NC_020517'	1801463	'+'	'SingleInsertion'	'P006-H06'
'BBR_RS17905'	'AGTAGCACCGGCGCTGGCAA'	'NC_020517'	1801476	'-'	'SingleInsertion'	'P161-B10'
'BBR_RS17905'	'GGAGTGTCTGAGGGCAAAGT'	'NC_020517'	1801496	'+'	'SingleInsertion'	'P158-G12'
'BBR_RS17905'	'AATGTCGGGTTGTTGGTGGT'	'NC_020517'	1801699	'-'	'SingleInsertion'	'P069-H02'
'BBR_RS17905'	'AGAACTCGTCAGAGTTGTTC'	'NC_020517'	1801726	'+'	'SingleInsertion'	'P078-F08'
'BBR_RS17905'	'GCTGTGGGAGAGAGTTGGAT'	'NC_020517'	1801802	'+'	'SingleInsertion'	'P042-C01'
'BBR_RS17905'	'TTCTAGGGCAAACTGGTTCT'	'NC_020517'	1801837	'-'	'SingleInsertion'	'P001-B11'
'BBR_RS17905'	'TTAATTCTGGGAGGTTATTC'	'NC_020517'	1801889	'+'	'SingleInsertion'	'P018-A04'
'BBR_RS17905'	'CTATCTCTTTTCCTGCCTCA'	'NC_020517'	1801991	'+'	'SingleInsertion'	'P149-G09'
'BBR_RS17905'	'CGAAGGTACTGCTGCCTGAA'	'NC_020517'	1802064	'+'	'SingleInsertion'	'P129-G01'
'BBR_RS17905'	'CGGAGTACGACTCTGGGCCG'	'NC_020517'	1802067	'-'	'SingleInsertion'	'P051-C10'
'BBR_RS17905'	'TCACTTAAGGTGTGTGGGAC'	'NC_020517'	1802069	'+'	'SingleInsertion'	'P123-C02'
'BBR_RS17905'	'CCAGGCAAATTCAGTGTAGA'	'NC_020517'	1802084	'+'	'SingleInsertion'	'P127-B04'
'BBR_RS17905'	'CACTTCACAACTGAGTTCTT'	'NC_020517'	1802229	'+'	'SingleInsertion'	'P104-C01'
'BBR_RS17905'	'GGGAATAGATACTAAAATGA'	'NC_020517'	1802455	'+'	'SingleInsertion'	'P106-G11'
'BBR_RS17905'	'CACGAATGCTGCGCGGGACC'	'NC_020517'	1802463	'-'	'SingleInsertion'	'P108-F04'
'BBR_RS17905'	'TCGCGGTAGTCCTCGTGGTG'	'NC_020517'	1802479	'+'	'SingleInsertion'	'P107-B01'
'BBR_RS17905'	'ATTAAAGGGACATGATTGTC'	'NC_020517'	1802966	'-'	'SingleInsertion'	'P110-D07'
'BBR_RS17905'	'GGTTTGTCTACCGGCTCCCA'	'NC_020517'	1803139	'+'	'SingleInsertion'	'P086-B04'
'BBR_RS17905'	'ATGAGCGCATGAGGATGACG'	'NC_020517'	1803156	'+'	'SingleInsertion'	'P108-G07'
'BBR_RS17905'	'GTGATCAAAAATGTGGTACG'	'NC_020517'	1803260	'+'	'SingleInsertion'	'P062-C09'
'BBR_RS17905'	'GGTCGACGTGCACCCACCGA'	'NC_020517'	1803331	'+'	'SingleInsertion'	'P169-F12'
'BBR_RS17965'	'GCCGGTAACTTAACAATTCT'	'NC_020517'	1816003	'-'	'SingleInsertion'	'P071-E07'
'BBR_RS17965'	'TAGCTATGACTGGCATTGAG'	'NC_020517'	1816487	'-'	'SingleInsertion'	'P067-A07'
'BBR_RS17965'	'GGTCAGTGTGAATTAAGGTC'	'NC_020517'	1816514	'+'	'SingleInsertion'	'P142-G02'
'BBR_RS17965'	'GGGATGCTCGAGTCCGCGTC'	'NC_020517'	1816592	'-'	'SingleInsertion'	'P124-E07'
'BBR_RS18570'	'CAATACCTGATGTCCGAGAT'	'NC_020517'	1951976	'+'	'SingleInsertion'	'P020-F05'
'BBR_RS18570'	'AGTTTGGTTTTAATCGGTTC'	'NC_020517'	1952054	'+'	'SingleInsertion'	'P062-G06'
'BBR_RS18570'	'GCGCTTGGATGTTGTAGCAT'	'NC_020517'	1952073	'-'	'SingleInsertion'	'P005-A01'
'BBR_RS18570'	'GGCGTATCGATGTTCTGTGT'	'NC_020517'	1952377	'-'	'SingleInsertion'	'P100-B12'
'BBR_RS18570'	'GTACGTCAGTTACCCGTGCC'	'NC_020517'	1952415	'+'	'SingleInsertion'	'P159-H06'
'BBR_RS18570'	'TTATCGTTACGGTCGAGACG'	'NC_020517'	1215324	'+'	'MultiInsertion'	'P090-C04'
'BBR_RS18570'	'TTATCGTTACGGTCGAGACG'	'NC_020517'	1952432	'+'	'MultiInsertion'	'P090-C04'
'BBR_RS18570'	'ATTGAGCTATTGGCCATGTA'	'NC_020517'	1952585	'+'	'SingleInsertion'	'P006-D02'
'BBR_RS18570'	'AGTAGATGACCTGTTCGTTG'	'NC_020517'	1952608	'-'	'SingleInsertion'	'P053-H09'
'BBR_RS18570'	'GAGGGAGGCGTGTATTATAA'	'NC_020517'	1952630	'+'	'SingleInsertion'	'P147-B07'
'BBR_RS18570'	'GTATTGATTTGCGCGTTTAT'	'NC_020517'	1952638	'-'	'SingleInsertion'	'P087-H03'
'BBR_RS18570'	'GTGGTGAGGCTGGGTGGTTT'	'NC_020517'	1952653	'+'	'SingleInsertion'	'P098-F02'
'BBR_RS18570'	'GGATTTATGCTAGCGGGTTT'	'NC_020517'	1952733	'+'	'SingleInsertion'	'P140-A07'
'BBR_RS18570'	'AATGAGTGAATCGCTACGGT'	'NC_020517'	1952734	'+'	'SingleInsertion'	'P125-H10'
'BBR_RS18700'	'TTGAGATGGATGAACAGCGT'	'NC_020517'	1983741	'+'	'SingleInsertion'	'P144-B10'
'BBR_RS18700'	'CGGGGGTGTTGCTTCAGTGG'	'NC_020517'	1983748	'+'	'SingleInsertion'	'P005-C05'
'BBR_RS18700'	'CAGTTCATACGTCAGCTCCA'	'NC_020517'	1983906	'-'	'SingleInsertion'	'P020-A07'
'BBR_RS18700'	'TTGGACCTCATAGACACGCC'	'NC_020517'	1984187	'-'	'SingleInsertion'	'P061-H11'
'BBR_RS18700'	'TGAATATGGATTAATAGTCG'	'NC_020517'	1984259	'+'	'SingleInsertion'	'P157-C05'
'BBR_RS18700'	'GCTTATGGTGTTTCCACGCA'	'NC_020517'	1984288	'-'	'SingleInsertion'	'P052-D04'
'BBR_RS18700'	'CCGTTGGGCGACGGAACTTA'	'NC_020517'	1984381	'+'	'SingleInsertion'	'P064-D02'
'BBR_RS18700'	'ATTTCTCGTATAATGTAGGG'	'NC_020517'	1984488	'+'	'SingleInsertion'	'P106-D12'
'BBR_RS18700'	'TTATAGCTTTACTGTGCATT'	'NC_020517'	1984802	'-'	'SingleInsertion'	'P012-G10'
'BBR_RS18700'	'CTGTTGTCGCATACTTGTCA'	'NC_020517'	1985122	'-'	'SingleInsertion'	'P091-H05'
'BBR_RS18700'	'AATCGGTTAATATATATGAG'	'NC_020517'	1985202	'+'	'SingleInsertion'	'P145-F09'
'BBR_RS18945'	'ATTGTTCTCGGATGCGAGTA'	'NC_020517'	2025725	'-'	'SingleInsertion'	'P168-H07'
'BBR_RS18945'	'TTATATTTTTTCTGATATTA'	'NC_020517'	2025759	'+'	'SingleInsertion'	'P115-E02'
'BBR_RS18945'	'ATGCGTCTTATACGTCCCGG'	'NC_020517'	2026069	'+'	'SingleInsertion'	'P128-C12'
'BBR_RS18945'	'TTTCTGGGTGAGAATGCCAG'	'NC_020517'	2026134	'-'	'SingleInsertion'	'P128-H10'
'BBR_RS18945'	'AGGTTCGTATTGCACTTACG'	'NC_020517'	2026164	'+'	'SingleInsertion'	'P115-C07'
'BBR_RS18945'	'TGCAACTAGGCCCTCCCATC'	'NC_020517'	2026164	'+'	'SingleInsertion'	'P098-C04'
'BBR_RS18945'	'GGGTGTAGCTGTGTTTGCGT'	'NC_020517'	2026172	'+'	'SingleInsertion'	'P024-E11'
'BBR_RS18945'	'ATGTGAAGCGATTGTCCCGG'	'NC_020517'	2026192	'+'	'SingleInsertion'	'P094-H02'
'BBR_RS18945'	'TTTGGAGGGTAAGTAGGACG'	'NC_020517'	2026286	'+'	'SingleInsertion'	'P169-C08'
'BBR_RS18955'	'TTCGAGGCGGGGACTTTGAG'	'NC_020517'	2029116	'-'	'SingleInsertion'	'P012-E02'
'BBR_RS18955'	'CTAGAATAGCCATGTTATCA'	'NC_020517'	2029503	'-'	'SingleInsertion'	'P105-C11'
'BBR_RS18955'	'CGGTGTATGTCTTTGGCGCA'	'NC_020517'	2029642	'-'	'SingleInsertion'	'P144-E03'
'BBR_RS18955'	'TGTAAATCGTGTAAGGGTCT'	'NC_020517'	2029921	'-'	'SingleInsertion'	'P046-H11'
'BBR_RS18955'	'TTTTGTTACATCTATTGGCT'	'NC_020517'	2030106	'-'	'SingleInsertion'	'P133-E10'
'BBR_RS18955'	'ATAACTCTCGTGTTTGGTTG'	'NC_020517'	2030142	'-'	'SingleInsertion'	'P147-B09'
'BBR_RS18955'	'TTGTGATGAATTGCGGATAG'	'NC_020517'	2030456	'-'	'SingleInsertion'	'P130-G06'
'BBR_RS19050'	'AAGGGGGGGCGTGGGGTGGA'	'NC_020517'	2051704	'+'	'SingleInsertion'	'P032-D01'
'BBR_RS19050'	'TTGCTATGTAATATGTCAGG'	'NC_020517'	2051712	'-'	'SingleInsertion'	'P061-C03'
'BBR_RS19050'	'AGAGTATAGCCCTGGACTCA'	'NC_020517'	2051720	'-'	'SingleInsertion'	'P112-D04'
'BBR_RS19050'	'CGGTGGCGCTTTTATGGAAC'	'NC_020517'	2051844	'+'	'SingleInsertion'	'P055-A08'
'BBR_RS19050'	'TTTAGTGGTGGTTTGTGCGG'	'NC_020517'	2052098	'-'	'SingleInsertion'	'P096-A07'
'BBR_RS19050'	'TTCGTTCTGCTACTCGATTA'	'NC_020517'	2052249	'-'	'SingleInsertion'	'P041-C10'
'BBR_RS19050'	'ATTTGGGTGGGAGTGGAGGA'	'NC_020517'	2052650	'+'	'SingleInsertion'	'P016-E01'
'BBR_RS19050'	'TCTTAATAACCATCACCGCC'	'NC_020517'	2052663	'-'	'SingleInsertion'	'P150-D01'
'BBR_RS19555'	'GGAGTTATCGAGACCTGATA'	'NC_020517'	2170350	'+'	'SingleInsertion'	'P010-E01'
'BBR_RS19555'	'CGCTGGAACCTAGACTGCAT'	'NC_020517'	2170410	'+'	'SingleInsertion'	'P095-C10'
'BBR_RS19555'	'TCTCCCCAGTTTAGAATTGT'	'NC_020517'	2170454	'+'	'SingleInsertion'	'P008-G12'
'BBR_RS19555'	'AGCCGACTCAAGGGAGATGT'	'NC_020517'	2170472	'-'	'SingleInsertion'	'P035-B02'
'BBR_RS19555'	'CAGCACGTGAGTGAGGACCG'	'NC_020517'	2170540	'+'	'SingleInsertion'	'P017-E09'
'BBR_RS19555'	'TTTGGGGAGTCCTTTTTTGG'	'NC_020517'	2170649	'+'	'SingleInsertion'	'P007-F12'
'BBR_RS19555'	'GCCACTCGATCGTAACCTGG'	'NC_020517'	2170662	'-'	'SingleInsertion'	'P079-D07'
'BBR_RS19555'	'GACGCAAAAATAGTAGGAAC'	'NC_020517'	2170712	'-'	'SingleInsertion'	'P020-E12'
'BBR_RS19555'	'GACCCTTTGGGCTTTTGGTG'	'NC_020517'	2170777	'-'	'SingleInsertion'	'P101-A11'
'BBR_RS19555'	'GTTATAGTTTTCATTGAGTA'	'NC_020517'	2170779	'+'	'SingleInsertion'	'P167-G08'
'BBR_RS19555'	'TATAAAACGGAATGGGGCTA'	'NC_020517'	2170813	'-'	'SingleInsertion'	'P120-B03'
'BBR_RS19555'	'GTATTCAACAGAATTAGCCA'	'NC_020517'	2170894	'-'	'SingleInsertion'	'P136-C10'
'BBR_RS19555'	'TCCTTCATAATGACATAATA'	'NC_020517'	2170928	'-'	'SingleInsertion'	'P008-H06'
'BBR_RS19555'	'GATCTTTGTAGGGACATGTA'	'NC_020517'	2170933	'-'	'SingleInsertion'	'P035-F12;P035-H12'
'BBR_RS19555'	'TGCTGGGTACTGTTATGTCA'	'NC_020517'	2170945	'-'	'SingleInsertion'	'P163-B12'
'BBR_RS19555'	'TTCGTGAAATAGACGTGTGG'	'NC_020517'	2171011	'+'	'SingleInsertion'	'P002-H09'
'BBR_RS19555'	'CCATGTCATACAGGTTTAAG'	'NC_020517'	2171029	'+'	'SingleInsertion'	'P087-D04;P087-G03'
'BBR_RS19555'	'TATGTCGATGGTAATTGCAG'	'NC_020517'	2171074	'+'	'SingleInsertion'	'P045-F11'
'BBR_RS19555'	'GTTAGCGGGCATAGGTTGGA'	'NC_020517'	2171255	'+'	'SingleInsertion'	'P022-C04'
'BBR_RS19555'	'TCTCGGCCTCGGGGTAATCT'	'NC_020517'	2171255	'+'	'SingleInsertion'	'P008-D03'
'BBR_RS19555'	'ATCTGTTACGTTAGACAGGC'	'NC_020517'	2171335	'+'	'SingleInsertion'	'P129-D12'
'BBR_RS19555'	'TTGTAAGGAAAAGAATAGGG'	'NC_020517'	2171440	'+'	'SingleInsertion'	'P080-E06'
'BBR_RS19555'	'CGAGGCCTGCACAATAGGGT'	'NC_020517'	2171519	'-'	'SingleInsertion'	'P051-G01'
'BBR_RS19555'	'ATGATGTATCGGTCCACGAC'	'NC_020517'	2171612	'+'	'SingleInsertion'	'P040-A09'
'BBR_RS19795'	'GTATAGATTTGTGTTTCGGT'	'NC_020517'	2233436	'-'	'SingleInsertion'	'P006-C01'
'BBR_RS19795'	'ATGCCCTAGCTACGGTTGAT'	'NC_020517'	2233830	'+'	'SingleInsertion'	'P009-G09'
'BBR_RS19795'	'CGCAGGATACACGTCTGTGT'	'NC_020517'	2234001	'+'	'SingleInsertion'	'P087-F03'
'BBR_RS20080'	'ACCGGGGTATATGGGACGGA'	'NC_020517'	2305783	'-'	'SingleInsertion'	'P070-A04'
'BBR_RS20080'	'GCCGTACCGGCAGTTGTCGG'	'NC_020517'	2305793	'-'	'SingleInsertion'	'P125-C10'
'BBR_RS20080'	'CAGGAGAAGATTAGGGTGCC'	'NC_020517'	2306045	'-'	'SingleInsertion'	'P113-F04'
'BBR_RS20080'	'GCCTGCTGTTAGTTTATTGG'	'NC_020517'	2306096	'-'	'SingleInsertion'	'P139-G05'
'BBR_RS20080'	'TAATTTTGTTATTGAATACC'	'NC_020517'	2306354	'-'	'SingleInsertion'	'P053-A09;P053-E04'
'BBR_RS20080'	'AGGGGAGCGAGCGATTGCAA'	'NC_020517'	2306542	'+'	'SingleInsertion'	'P052-E09;P052-H08'
'BBR_RS20080'	'GTAGTTTTCCTTGACGGAGG'	'NC_020517'	2306602	'+'	'SingleInsertion'	'P035-C09'
'BBR_RS20080'	'ATGGTTGAACGTGGACTTGC'	'NC_020517'	2306651	'-'	'SingleInsertion'	'P066-C02'
'BBR_RS20080'	'CTGATGTTCCCGCACTCTTG'	'NC_020517'	2306672	'+'	'SingleInsertion'	'P054-A06'
'BBR_RS20320'	'TTGGCATCAATGCCTTTTCA'	'NC_020517'	2379343	'-'	'SingleInsertion'	'P084-F12'
'BBR_RS20320'	'TTATTTGAGGTACTAGTAGT'	'NC_020517'	2379396	'-'	'SingleInsertion'	'P127-F09'
'BBR_RS20320'	'CGGGAGAACACCGTTGTTTG'	'NC_020517'	2379424	'-'	'SingleInsertion'	'P014-D06'
'BBR_RS20320'	'CTGTCTCGGCCTGTTTGGCG'	'NC_020517'	2379527	'-'	'SingleInsertion'	'P043-D10'
'BBR_RS20320'	'TTATCGACGGGAGAGGGAGT'	'NC_020517'	2379538	'-'	'SingleInsertion'	'P005-E06'
'BBR_RS20320'	'ATTGGTTTAGAATAGGTAAC'	'NC_020517'	2379583	'-'	'SingleInsertion'	'P074-F05'
'BBR_RS20320'	'GTGGATTAGTGTGGGAAAGT'	'NC_020517'	2379603	'-'	'SingleInsertion'	'P053-E05'
'BBR_RS20320'	'ACGCGGGCCGCTCAGTAAGA'	'NC_020517'	2379622	'-'	'SingleInsertion'	'P095-G11'
'BBR_RS20320'	'TAGCTTTTTATCGTTGTTTC'	'NC_020517'	2379761	'-'	'SingleInsertion'	'P147-G06'
'BBR_RS20320'	'ACCTGGAATTGAGGGCTGCT'	'NC_020517'	2379768	'-'	'SingleInsertion'	'P127-F03'
'BBR_RS20320'	'CAGCGCCCTCGCCCGTTTTG'	'NC_020517'	2379818	'+'	'SingleInsertion'	'P006-C07'
'BBR_RS20320'	'AGTCGTTTGGAACGATTAGA'	'NC_020517'	2379834	'+'	'SingleInsertion'	'P021-C04'
'BBR_RS20320'	'TCCGGCGTTTTAAGGGTTAA'	'NC_020517'	2379842	'-'	'SingleInsertion'	'P152-D05'
'BBR_RS20320'	'ATGCCTGGTTTCACATCTTC'	'NC_020517'	2379892	'-'	'SingleInsertion'	'P125-B09'
'BBR_RS20320'	'TTTCAATACAGGTCAGTCAA'	'NC_020517'	2379892	'-'	'SingleInsertion'	'P035-G12'
'BBR_RS20320'	'AGCACTATGAGGTGCGGTCT'	'NC_020517'	2380063	'-'	'SingleInsertion'	'P032-F05'
'BBR_RS20320'	'GGCCTAGTTTGGCAGGTTAC'	'NC_020517'	2380101	'+'	'SingleInsertion'	'P119-E01'
'BBR_RS20320'	'CGGATAACAAGATGCCCCGA'	'NC_020517'	2380111	'-'	'SingleInsertion'	'P123-D10'
'BBR_RS20320'	'GACTTATTCTACAACATCGC'	'NC_020517'	2380214	'-'	'SingleInsertion'	'P034-C11'
