## Supplementary material for "A mutant fitness compendium in Bifidobacteria reveals molecular determinants of colonization and host-microbe interactions": Table S3: Composition of media used in this study.

### Sheet: CDM
Compound	Manufacturer	Cat. No.	CDM1 (g/L)*	CDM2 (g/L)*
ammonium sulfate	Sigma	A4418-100G	1	1
potassium phosphate monobasic	Fisher	P288-500	4.5	5.2
potassium phosphate dibasic	Sigma	P5655-500G	4.5	4
L-alanine	Sigma	A7469-25G	0.5	0.05
L-arginine	Sigma-Aldrich	A5006-100G	0.5	0.05
L-asparagine	Sigma	A4159-25G	0.5	0.05
L-aspartic acid	Fluka	11230-100G-F	0.5	0.05
L-cysteine hydrochloride monohydrate	Alfa Aesar	A10389	0.5	0.05
L-glutamic acid potassium salt monohydrate	Sigma	G1501-100G	0.5	0.05
L-glutamine	Sigma	G-3126	0.5	0.05
L-glycine	Sigma	G7126-100G	0.5	0.05
L-histidine hydrochloride monohydrate	Serva	24842	0.5	0.05
L-isoleucine	Sigma	I2752	0.5	0.05
L-leucine	Sigma	L8125	0.5	0.05
L-lysine	Sigma	L5626	0.5	0.05
L-methionine	Sigma	M9625-25G	0.5	0.05
L-phenylalanine	Sigma	P2126	0.5	0.05
L-proline	Sigma-Aldrich	P0380-100G	0.5	0.05
L-serine	Sigma	S4500	0.5	0.05
L-threonine	Sigma	T8625	0.5	0.05
L-tryptophan	Acros Organics	140590250	0.5	0.05
L-tyrosine disodium salt hydrate	Sigma	T1145-25G	0.5	0.05
L-valine	Sigma	V0500	0.5	0.05
adenine hemisulfate salt	Sigma	A-9126	0.0368	–
guanine hydrochloride	Aldrich	51030-10G	0.0376	–
uracil	Sigma	U0750	0.0224	–
cytosine	Sigma	C3506	0.0222	–
xanthine	Alfa Aesar	A11077.14	0.0304	–
folic acid	MP Biomedicals	210172510	0.00056	0.0004
p-aminobenzoic acid	MP Biomedicals	219461905	5.6e-05	6e-05
thiamine hydrochloride	Sigma-Aldrich	T4625-5G	0.00056	0.0007
lipoic acid	Acros Organics	138720050	0.001	0.001
biotin	Sigma	B4639-1G	0.006	0.004
calcium pantothenate	Sigma Aldrich	C8731-25G	0.0012	0.0012
pantethine	Sigma Aldrich	P2125	–	0.01
vitamin K2	Sigma Aldrich	V9378-250MG	–	0.001
citric acid	Sigma Aldrich	C0759	–	0.6
nicotinic acid	MP Biomedicals	210244680	0.0009	0.005
pyridoxamine dihydrochloride	Acros Organics	436250010	0.0048	0.005
riboflavin	Acros Organics	132350250	0.000916	0.001
cyanocobalamin	Acros Organics	405925000	1e-05	0.0005
polysorbate 80	Acros Organics	278632500	0.5*	2*
sodium chloride	EMD	SX0420-3	3	3
magnesium sulfate heptahydrate	EMD	MX0070-1	0.004	0.481464
ammonium molybdate tetrahydrate	Sigma	M1019-100G	0.000186	0.00025
manganese(II) sulfate monohydrate	Sigma-Aldrich	221287-100G	0.000338	0.02
nickel sulfate hexahydrate	Sigma-Aldrich	N4882-250G	2.6e-05	0.024
calcium chloride dihydrate	Fisher	C79-500	1.2e-05	0.044103
cobalt(II) chloride hexahydrate	Sigma	C8661-25G	0.00019	0.0002
copper(II) sulfate anhydrous	Millipore Sigma	451657-10G	1.2e-05	1.2e-05
boric acid	Sigma-Aldrich	31146-500G	0.000742	0.0006
potassium iodide	Sigma-Aldrich	793582-100G	0.000116	0.00012
ethylenediaminetetraacetic acid tetrasodium salt dihydrate	Sigma	E6758-500G	1.875e-07	2
iron(II) sulfate heptahydrate	Sigma-Aldrich	F7002-250G	0.004	0.027801
zinc sulfate heptahydrate	EMD	ZX0105-1	0.005	0.0057508
3-(N-morpholino)propanesulfonic acid	Sigma-Aldrich	69947	3	2
sodium bicarbonate	Sigma Aldrich	S5761-500G	–	0.0004272
* mL/L not g/L

### Sheet: rMRS
Component	Final Concentration	Manufacturer	Catalog Number
Proteose Peptone #3	10 g/L	BD	211693
Meat Extract	10 g/L	Sigma-Aldrich	70164-500G
Yeast Extract	5 g/L	BD	211693
Tween 80	1 mL/L	Sigma-Aldrich	P8074-100ML
Ammonium Citrate	2 g/L	Alfa Aesar	A16973
Dibasic Potassium Phosphate	2 g/L	Fisher Chemical	P288-500
Sodium Acetate	5 g/L	Fisher Chemical	A16321.0E
Cysteine	3 mM	Alfa Aesar	A10389
Magnesium sulfate	2 mM	Sigma	M2643-500G
Manganese(II) sulfate	540 µM	Sigma-Aldrich	221287-100G

### Sheet: TB
Component	Final Concentration	Manufacturer	Catalog Number
D-Lactose	10 g/L	Frontier Scientific	3017213
Bacto Proteose Peptone No. 3	10 g/L	BD	211693
Meat Extract	10 g/L	Sigma-Aldrich	70164-500G
Difco Yeast Extract	5 g/L	BD	211693
Tween 80	1 mL/L	Sigma-Aldrich	P8074-100ML
Ammonium Citrate (tribasic)	2 g/L	Alfa Aesar	A16973
Potassium Phosphate dibasic, anhydrous	2 g/L	Fisher Chemical	P288-500
Pyruvic Acid Sodium Salt	0.2 g/L	MP Biomedicals	194734
Iron(II) sulfate heptahydrate	34 mg/L	Sigma-Aldrich	F7002-250G
Cysteine	3 mM	Alfa Aesar	A10389
Magnesium sulfate	2 mM	Sigma	M2643-500G
Manganese(II) sulfate	540 µM	Sigma-Aldrich	221287-100G
