## Supplementary material for "A mutant fitness compendium in Bifidobacteria reveals molecular determinants of colonization and host-microbe interactions": Table S4: Muropeptide species detected in UPLC-MS.

### Sheet: MS
Table of identified muropeptides of Bifidobacterium breve strain UCC2003. Identity was confirmed by MS analysis. Short name, structure, theoretical, observed neutral mass in Da and retention time (RT) are indicated.
				Neutral Mass (Da)
No	RT (min)	Name	Structurea	Theoretical	Observed	Difference
1	3.3	M2	B-M-l(-A-Q)	697.302	697.297	0.00470551
2	3.37	M4	B-M-l(-A-Q-K-A)	896.434	896.428	0.00630706
3	3.55	M3b	B-M-l(-A-Q-(G-)K)	882.418	882.416	0.00205729
4	4.21	M3Eb	B-M-l(-A-E-(G-)K)	883.402	883.397	0.00487287
5	4.23	M5EGb	B-M-l(-A-E-(G-)K-A-G)	1010.48	1010.47	0.0112501
6	4.25	M2E	B-M-l(-A-E)	698.286	698.287	-0.000978911
7	4.79	M4b	B-M-l(-A-Q-(G-)K-A)	953.455	953.458	-0.00262892
8	5.13	M5b	B-M-l(-A-Q-(G-)K-A-A)	1024.49	1024.49	0.00368487
9	5.25	M4Eb	B-M-l(-A-E-(G-)K-A)	954.439	954.442	-0.00261334
10	5.71	M5Eb	B-M-l(-A-E-(G-)K-A-A)	1025.48	1025.47	0.00470045
11	7.73	D34	(B-M-l-A-Q-(G-)K-A-G-)(B-M-l-A-Q-)K	1817.86	1817.86	0.00403866
12	7.75	M3Nb	B-MAnh-l(-A-Q-(G-)K)	862.392	862.38	0.0124425
13	7.96	D34	(B-M-l-A-Q-(G-)K-A-G-)(B-M-l-A-Q-)K	1817.86	1817.86	0.00403866
14	8.36	D34E	(B-M-l-A-E-(G-)K-A-G-)(B-M-l-A-Q-)K	1818.85	1818.83	0.0202542
15	8.49	D34E	(B-M-l-A-E-(G-)K-A-G-)(B-M-l-A-Q-)K	1818.85	1818.83	0.0202542
16	8.69	D44	(B-M-l-A-Q-(G-)K-A-G-)(B-M-l-A-Q-)K-A	1888.9	1888.9	0.00475245
17	8.91	D45	(B-M-l-A-Q-(G-)K-A-G-)(B-M-l-A-Q-)K-A-A	1959.94	1959.94	-0.00353376
18	9.02	M4Nb	B-MAnh-l(-A-Q-(G-)K-A)	933.429	933.424	0.00535006
19	9.08	D44E	(B-M-l-A-E-(G-)K-A-G-)(B-M-l-A-Q-)K-A	1889.88	1889.87	0.017668
20	9.18	D44E	(B-M-l-A-E-(G-)K-A-G-)(B-M-l-A-Q-)K-A	1889.88	1889.87	0.017668
21	9.37	D45E	(B-M-l-A-E-(G-)K-A-G-)(B-M-l-A-Q-)K-A-A	1960.92	1960.9	0.0225818
22	9.88	T344	((B-M-l-A-Q-(G-)K-A-G-)(B-M-l-A-Q-)K-A-G-)(B-M-l-A-Q-)K	2753.31	2753.29	0.018495
23	10.1	T444	((B-M-l-A-Q-(G-)K-A-G-)(B-M-l-A-Q-)K-A-G-)(B-M-l-A-Q-)K-A	2824.34	2824.34	0.0023751
24	10.27	T444E	((B-M-l-A-Q-(G-)K-A-G-)(B-M-l-A-E-)K-A-G-)(B-M-l-A-Q-)K-A / ((B-M-l-A-E-(G-)K-A-G-)(B-M-l-A-Q-)K-A-G-)(B-M-l-A-Q-)K-A	2825.33	2825.32	0.0065751
25	10.33	D34N	(B-M-l-A-Q-(G-)K-A-G-)(B-MAnh-l-A-Q-)K	1797.84	1797.83	0.00312391
aB, N-acetyl glucosamine; M, N- acetylmuraminitol (without lactyl group); l, lactic acid; A, alanine; Q, D-iso-glutamine; K, L-lysine, G, glycine; E, D-iso- glutamic acid; MAnh, 1-6anhydro MurNAc
