## Supplementary material for "A mutant fitness compendium in Bifidobacteria reveals molecular determinants of colonization and host-microbe interactions": Table S5: Strains with aberrant cell shapes.

### Sheet: Definition
BRANCH	branches seen		0	occasional (only fraction)
BUD	short branch		1	level 1 (phenotype +)
SWELL	swollen poles		2	level 2 (phenotype ++)
IRREG	irregular cell shape
SPINDLE	swollen middle

### Sheet: Table
FinalPosition	Gene	MRS	RCM	MRS+salt
P1-A5	BBR_RS12920		CLUSTER
P1-B11	BBR_RS15665		BUD	BRANCH1
P1-G8	BBR_RS19795	IRREG1		BRANCH1
P1-H10	BBR_RS19805		LYSIS
P2-B6	BBR_RS14550	BUD	BRANCH1	BUD
P2-E2	BBR_RS17290		BUD
P3-A9	BBR_RS16940		BUD
P3-D6	BBR_RS16960	BUD	BRANCH1	BUD
P3-D8	BBR_RS21170		SWELLIRREG
P4-D2	BBR_RS14220	WIDE	BUDSWELL
P4-D7	BBR_RS15695		SWELL1
P4-F6	BBR_RS12555	IRREG1	SWELL0
P4-F7	BBR_RS19740		BUD
P4-H1	BBR_RS11210		SMALL
P5-B11	BBR_RS10620	IRREG2	BUDSWELL	IRREG2
P5-D1	BBR_RS19395	IRREG2
P5-F1	BBR_RS15425	SHORT
P5-H6	BBR_RS10665		SWELL0
P6-E6	BBR_RS18180	BRANCH1		BRANCH1
P6-F10	BBR_RS12305	BRANCH1	BUDIRREG
P6-G2	BBR_RS20420	BRANCH1	SWELL0	BUD
P6-G12	BBR_RS18700	SMALL	SMALL
P7-F4	BBR_RS13115	SWELL		SWELL
P8-A8	BBR_RS20450		SWELL1
P9-A7	BBR_RS11180	BUD	BUD
P9-E3	BBR_RS11815	BUD	BRANCH0
P9-F9	BBR_RS12940	BUDWIDE	BUD	BLANK
P9-H6	BBR_RS18635		BRANCH0	BRANCH0
P11-A10	BBR_RS19465		SWELL0	BLANK
P11-E2	BBR_RS18215	BUD	BRANCH2	BUD
P11-E12	BBR_RS19095	BRANCH1	BRANCH1	BRANCH1
P11-H9	BBR_RS10940	BUDIRREG	BRANCH1
P12-F3	BBR_RS18990	BRANCH1	BRANCH1	BRANCH1
P13-A6	BBR_RS15785	BRANCH0	BRANCH0	BRANCH0
P13-D11	BBR_RS17455		BUD
P13-E9	BBR_RS19120	BRANCH2	BRANCH2	BRANCH1
P14-A2	BBR_RS11720	BRANCH1	BRANCH1	BLANK
P14-A7	BBR_RS20465	BRANCH0	BRANCH0	BRANCHIRREG0
P14-C6	BBR_RS15435	SPINDLE
P14-F4	BBR_RS20415	BLANK	BRANCHSWELL0	BLANK
P15-A2	BBR_RS16820		SWELL0	BLANK
P15-B1	BBR_RS16490	BUD	BRANCHSWELL1	BRANCH0
P15-D3	BBR_RS17495	BRANCH1	BRANCH1	BRANCH0
