## Supplementary material for "A mutant fitness compendium in Bifidobacteria reveals molecular determinants of colonization and host-microbe interactions": Table S6: GSEA enrichments for branched cells in the fitness compendium.

### Sheet: Sheet1
NAME	CONDITION	VALUE	ES	NES	NOMP_val	FDR
BRANCH_ID	ribose052019	NEGATIVE	-0.798509	-1.41965	0.0175113	0.0282026
BRANCH_ID	set3IT068	NEGATIVE	-0.868313	-1.61464	0.000223389	0.00107782
BRANCH_ID	T32C071520	NEGATIVE	-0.851728	-1.50971	0.00178759	0.00375905
BRANCH_ID	set3IT014	NEGATIVE	-0.815197	-1.57686	0.00161346	0.00347224
BRANCH_ID	set3IT044	NEGATIVE	-0.893304	-1.57705	0.000223864	0.00107782
BRANCH_ID	promitor	NEGATIVE	-0.863394	-1.60744	0.000220046	0.00107782
BRANCH_ID	set3IT092	NEGATIVE	-0.837266	-1.63108	0.000705219	0.00192237
BRANCH_ID	set4IT071	NEGATIVE	-0.862843	-1.65741	0.000229806	0.00107782
BRANCH_ID	chenodeoxycholate052019	NEGATIVE	-0.871198	-1.58247	0.000206633	0.00107782
BRANCH_ID	set3IT030	NEGATIVE	-0.830065	-1.55505	0.0013363	0.00303555
BRANCH_ID	set13IT048	NEGATIVE	-0.740835	-1.48465	0.0235252	0.0357738
BRANCH_ID	set5IT079	NEGATIVE	-0.892479	-1.62016	0.00011157	0.00107782
BRANCH_ID	set4IT026	NEGATIVE	-0.768959	-1.62083	0.00522042	0.00946361
BRANCH_ID	set3IT035	NEGATIVE	-0.851635	-1.64215	0.000226655	0.00107782
BRANCH_ID	set5IT064	NEGATIVE	-0.773157	-1.57436	0.00597926	0.0106814
BRANCH_ID	set5IT016	NEGATIVE	-0.799433	-1.6354	0.00212364	0.00436593
BRANCH_ID	set5IT077	NEGATIVE	-0.778741	-1.53294	0.0090876	0.0155546
BRANCH_ID	set3IT085	NEGATIVE	-0.823184	-1.60791	0.00100671	0.00249089
BRANCH_ID	set3IT016	NEGATIVE	-0.79584	-1.53951	0.00340599	0.00652816
BRANCH_ID	wakoIMO	NEGATIVE	-0.897362	-1.44456	0.000207922	0.00107782
BRANCH_ID	mrs021520s4	NEGATIVE	-0.860845	-1.53607	0.000558472	0.00167088
BRANCH_ID	fuso040121	NEGATIVE	-0.770908	-1.46077	0.022956	0.0350532
BRANCH_ID	set3IT062	NEGATIVE	-0.813957	-1.61393	0.00101466	0.00249089
BRANCH_ID	set3IT034	NEGATIVE	-0.843189	-1.58762	0.000452489	0.00150273
BRANCH_ID	set3IT071	NEGATIVE	-0.889928	-1.60948	0.000114771	0.00107782
BRANCH_ID	set3IT050	NEGATIVE	-0.825934	-1.59907	0.000661376	0.00187439
BRANCH_ID	set5IT010	NEGATIVE	-0.862074	-1.74199	0.000248818	0.00107782
BRANCH_ID	set4IT060	NEGATIVE	-0.871934	-1.66876	0.000222296	0.00107782
BRANCH_ID	set5IT007	NEGATIVE	-0.827818	-1.75131	0.000289268	0.00114463
BRANCH_ID	mrs021520s3	NEGATIVE	-0.828823	-1.47314	0.00424097	0.00800348
BRANCH_ID	set5IT066	NEGATIVE	-0.860895	-1.70776	0.000236518	0.00107782
BRANCH_ID	set3IT091	NEGATIVE	-0.821058	-1.56998	0.00254954	0.00510619
BRANCH_ID	set3IT002	NEGATIVE	-0.843126	-1.63307	0.000223914	0.00107782
BRANCH_ID	set3IT069	NEGATIVE	-0.833283	-1.60555	0.000684463	0.00187972
BRANCH_ID	set4IT021	NEGATIVE	-0.861664	-1.64996	0.000231267	0.00107782
BRANCH_ID	set3IT061	NEGATIVE	-0.815953	-1.57869	0.00146545	0.00324871
BRANCH_ID	cobalamin	NEGATIVE	-0.746774	-1.43482	0.0138992	0.0227329
BRANCH_ID	set3IT067	NEGATIVE	-0.775678	-1.6402	0.00428939	0.00805355
BRANCH_ID	set4IT036	NEGATIVE	-0.844121	-1.62732	0.000232775	0.00107782
BRANCH_ID	cravingzgone	NEGATIVE	-0.885566	-1.41009	0.000723589	0.00194366
BRANCH_ID	glutathione	NEGATIVE	-0.740343	-1.38427	0.0223266	0.0343773
BRANCH_ID	galactose052019	NEGATIVE	-0.898008	-1.74161	0.000131216	0.00107782
BRANCH_ID	set3IT020	NEGATIVE	-0.893817	-1.58483	0.00021846	0.00107782
BRANCH_ID	lysine	NEGATIVE	-0.738375	-1.40249	0.0202254	0.031538
BRANCH_ID	set4IT022	NEGATIVE	-0.84389	-1.67086	0.000238407	0.00107782
BRANCH_ID	arginine	NEGATIVE	-0.740163	-1.38898	0.0187662	0.0298959
BRANCH_ID	set5IT011	NEGATIVE	-0.822875	-1.59493	0.00155857	0.00337384
BRANCH_ID	set4IT029	NEGATIVE	-0.858339	-1.66632	0.000237192	0.00107782
BRANCH_ID	set5IT008	NEGATIVE	-0.854425	-1.69699	0.000250094	0.00107782
BRANCH_ID	set4IT042	NEGATIVE	-0.838921	-1.64545	0.000350345	0.00123968
BRANCH_ID	set3IT072	NEGATIVE	-0.814056	-1.59078	0.00203617	0.0042334
BRANCH_ID	vitagos	NEGATIVE	-0.890144	-1.43918	0.000310752	0.00119122
BRANCH_ID	set5IT028	NEGATIVE	-0.750799	-1.5414	0.0191562	0.030338
BRANCH_ID	set5IT017	NEGATIVE	-0.827418	-1.61647	0.00100761	0.00249089
BRANCH_ID	mrs021520s5	NEGATIVE	-0.862427	-1.53581	0.000662837	0.00187439
BRANCH_ID	set5IT062	NEGATIVE	-0.8134	-1.65926	0.00134672	0.00304045
BRANCH_ID	set5IT034	NEGATIVE	-0.807069	-1.65058	0.00136663	0.00306658
BRANCH_ID	set5IT048	NEGATIVE	-0.848863	-1.63278	0.000225989	0.00107782
BRANCH_ID	set3IT028	NEGATIVE	-0.837249	-1.62313	0.000455322	0.00150273
BRANCH_ID	cellobiose052019	NEGATIVE	-0.818429	-1.42465	0.0138962	0.0227329
BRANCH_ID	avantafiber	NEGATIVE	-0.870796	-1.40993	0.0010381	0.00249686
BRANCH_ID	lactose052019	NEGATIVE	-0.824096	-1.43902	0.0111134	0.0186746
BRANCH_ID	set3IT017	NEGATIVE	-0.796987	-1.63519	0.00207672	0.00429344
BRANCH_ID	set3IT010	NEGATIVE	-0.860676	-1.5714	0.000336247	0.00123739
BRANCH_ID	maltodextrin	NEGATIVE	-0.890188	-1.47124	0.000208986	0.00107782
BRANCH_ID	set3IT090	NEGATIVE	-0.828527	-1.5587	0.00172058	0.00365317
BRANCH_ID	set3IT026	NEGATIVE	-0.828013	-1.61181	0.000457352	0.00150273
BRANCH_ID	set5IT053	NEGATIVE	-0.819487	-1.61932	0.00130101	0.00299231
BRANCH_ID	ab12040121	NEGATIVE	-0.781368	-1.48798	0.01755	0.0282026
BRANCH_ID	set4IT045	NEGATIVE	-0.833471	-1.63046	0.000592698	0.00173126
BRANCH_ID	streptomycin	NEGATIVE	-0.690657	-1.48443	0.0255326	0.038195
BRANCH_ID	set3IT075	NEGATIVE	-0.867163	-1.55972	0.000326655	0.00123112
BRANCH_ID	lnt	NEGATIVE	-0.878413	-1.41158	0.000932353	0.00239934
BRANCH_ID	guanine	NEGATIVE	-0.748413	-1.39124	0.0205257	0.0318711
BRANCH_ID	set3IT027	NEGATIVE	-0.840506	-1.65084	0.000349936	0.00123968
BRANCH_ID	set3IT031	NEGATIVE	-0.834774	-1.62001	0.00067743	0.00187439
BRANCH_ID	set5IT054	NEGATIVE	-0.809607	-1.62948	0.00154836	0.00337157
BRANCH_ID	cc31c040121	NEGATIVE	-0.784264	-1.47201	0.019979	0.0312862
BRANCH_ID	set3IT052	NEGATIVE	-0.797234	-1.45679	0.0120561	0.0200753
BRANCH_ID	set4IT059	NEGATIVE	-0.86401	-1.62036	0.000229174	0.00107782
BRANCH_ID	set5IT002	NEGATIVE	-0.761524	-1.54475	0.00904977	0.0155546
BRANCH_ID	set5IT052	NEGATIVE	-0.853937	-1.67005	0.000237079	0.00107782
BRANCH_ID	bioecolians	NEGATIVE	-0.866057	-1.48969	0.000520454	0.00160947
BRANCH_ID	lnnt	NEGATIVE	-0.872069	-1.40446	0.00103295	0.00249686
BRANCH_ID	set4IT078	NEGATIVE	-0.78699	-1.62169	0.00432578	0.00808064
BRANCH_ID	set5IT042	NEGATIVE	-0.867884	-1.66937	0.000233563	0.00107782
BRANCH_ID	set3IT036	NEGATIVE	-0.892178	-1.58107	0.000218126	0.00107782
BRANCH_ID	set3IT003	NEGATIVE	-0.820887	-1.55893	0.00172157	0.00365317
BRANCH_ID	set4IT068	NEGATIVE	-0.910922	-1.65005	0.000110988	0.00107782
BRANCH_ID	set5IT036	NEGATIVE	-0.827669	-1.66267	0.000490858	0.00153081
BRANCH_ID	asparagine	NEGATIVE	-0.742226	-1.39728	0.0196429	0.0308913
BRANCH_ID	set3IT080	NEGATIVE	-0.855478	-1.58627	0.000331199	0.00123112
BRANCH_ID	set3IT065	NEGATIVE	-0.802829	-1.55751	0.00277593	0.00546279
BRANCH_ID	set3IT048	NEGATIVE	-0.852026	-1.62717	0.000355914	0.00124739
BRANCH_ID	bimuno	NEGATIVE	-0.851822	-1.48018	0.00115716	0.00269517
BRANCH_ID	aspartate	NEGATIVE	-0.749958	-1.40103	0.0192086	0.030338
BRANCH_ID	threonine	NEGATIVE	-0.751469	-1.40325	0.0163678	0.0265346
BRANCH_ID	set5IT051	NEGATIVE	-0.780751	-1.576	0.0034035	0.00652816
BRANCH_ID	tx1330040121	NEGATIVE	-0.745105	-1.47074	0.0225803	0.0346231
BRANCH_ID	set5IT030	NEGATIVE	-0.793218	-1.75489	0.000557258	0.00167088
BRANCH_ID	set4IT009	NEGATIVE	-0.862219	-1.6194	0.000224391	0.00107782
BRANCH_ID	set3IT076	NEGATIVE	-0.875633	-1.72729	0.000273785	0.00109514
BRANCH_ID	glutamine	NEGATIVE	-0.726049	-1.37519	0.0304942	0.0448409
BRANCH_ID	set3IT058	NEGATIVE	-0.809059	-1.51935	0.00365732	0.00697354
BRANCH_ID	set3IT040	NEGATIVE	-0.802863	-1.51437	0.00726095	0.0126636
BRANCH_ID	set3IT039	NEGATIVE	-0.820868	-1.60307	0.00144127	0.00321447
BRANCH_ID	set3IT022	NEGATIVE	-0.876905	-1.58571	0.000221484	0.00107782
BRANCH_ID	set5IT050	NEGATIVE	-0.864242	-1.65213	0.000248201	0.00107782
BRANCH_ID	set5IT006	NEGATIVE	-0.852782	-1.73925	0.000250689	0.00107782
BRANCH_ID	set3IT046	NEGATIVE	-0.885303	-1.64192	0.000222593	0.00107782
BRANCH_ID	yacontrol	NEGATIVE	-0.863152	-1.42582	0.00102208	0.00249089
BRANCH_ID	set4IT011	NEGATIVE	-0.838756	-1.55583	0.00122686	0.00283952
BRANCH_ID	set3IT055	NEGATIVE	-0.795916	-1.721	0.000625782	0.00181329
BRANCH_ID	set3IT004	NEGATIVE	-0.805072	-1.59024	0.00255309	0.00510619
BRANCH_ID	set4IT056	NEGATIVE	-0.800367	-1.55352	0.00531055	0.00954096
BRANCH_ID	set4IT020	NEGATIVE	-0.840508	-1.61484	0.000589345	0.00173126
BRANCH_ID	set4IT048	NEGATIVE	-0.855532	-1.64245	0.000229121	0.00107782
BRANCH_ID	set4IT035	NEGATIVE	-0.80294	-1.55411	0.00340053	0.00652816
BRANCH_ID	set4IT072	NEGATIVE	-0.867352	-1.66546	0.000229727	0.00107782
BRANCH_ID	set4IT008	NEGATIVE	-0.846876	-1.56845	0.000774336	0.0020649
BRANCH_ID	set6IT068	NEGATIVE	-0.780057	-1.49804	0.00446574	0.00829997
BRANCH_ID	set4IT070	NEGATIVE	-0.840444	-1.72352	0.00025481	0.00107782
BRANCH_ID	bacitracin	NEGATIVE	-0.789416	-1.4603	0.010655	0.0179865
BRANCH_ID	set4IT015	NEGATIVE	-0.85522	-1.68773	0.000234028	0.00107782
BRANCH_ID	set5IT037	NEGATIVE	-0.779208	-1.78202	0.000716025	0.00193748
BRANCH_ID	set4IT014	NEGATIVE	-0.863753	-1.67165	0.000236855	0.00107782
BRANCH_ID	set5IT026	NEGATIVE	-0.826023	-1.68588	0.000372024	0.00127948
BRANCH_ID	sucrose052019	NEGATIVE	-0.789934	-1.39187	0.0206153	0.0318757
BRANCH_ID	set4IT075	NEGATIVE	-0.846859	-1.67182	0.000238493	0.00107782
BRANCH_ID	isothrive	NEGATIVE	-0.872006	-1.43096	0.000945477	0.00241622
BRANCH_ID	glucose	NEGATIVE	-0.861151	-1.38724	0.0046763	0.00856158
BRANCH_ID	set5IT078	NEGATIVE	-0.854007	-1.69531	0.00023663	0.00107782
BRANCH_ID	set3IT038	NEGATIVE	-0.813548	-1.56961	0.00172731	0.00365317
BRANCH_ID	zmb	NEGATIVE	-0.773194	-1.44465	0.00636278	0.0113116
BRANCH_ID	set3IT064	NEGATIVE	-0.812878	-1.52938	0.00329056	0.00640701
BRANCH_ID	set3IT024	NEGATIVE	-0.806691	-1.85403	0.000148965	0.00107782
BRANCH_ID	set4IT033	NEGATIVE	-0.876626	-1.68925	0.000115234	0.00107782
BRANCH_ID	set3IT073	NEGATIVE	-0.812516	-1.56199	0.00192199	0.00401871
BRANCH_ID	set4IT054	NEGATIVE	-0.868374	-1.65635	0.00022686	0.00107782
BRANCH_ID	set3IT011	NEGATIVE	-0.854932	-1.59894	0.000340483	0.00123968
BRANCH_ID	set3IT060	NEGATIVE	-0.830789	-1.58655	0.00114639	0.00269517
BRANCH_ID	set3IT059	NEGATIVE	-0.883703	-1.73679	0	0
BRANCH_ID	set3IT023	NEGATIVE	-0.841992	-1.59128	0.000552303	0.00167088
BRANCH_ID	set5IT080	NEGATIVE	-0.898989	-1.70145	0.000115009	0.00107782
BRANCH_ID	set3IT051	NEGATIVE	-0.860888	-1.68355	0.000228337	0.00107782
BRANCH_ID	set4IT066	NEGATIVE	-0.865378	-1.63697	0.00022779	0.00107782
BRANCH_ID	set5IT047	NEGATIVE	-0.88869	-1.71661	0.000119789	0.00107782
BRANCH_ID	set5IT055	NEGATIVE	-0.874578	-1.65148	0.000239006	0.00107782
BRANCH_ID	melibiose052019	NEGATIVE	-0.835295	-1.40478	0.00998301	0.0169297
BRANCH_ID	set4IT027	NEGATIVE	-0.870453	-1.70213	0.000240414	0.00107782
BRANCH_ID	set4IT003	NEGATIVE	-0.836193	-1.57238	0.000987925	0.00249089
BRANCH_ID	set4IT053	NEGATIVE	-0.891152	-1.66325	0.00011409	0.00107782
BRANCH_ID	set4IT012	NEGATIVE	-0.86234	-1.63329	0.000232207	0.00107782
BRANCH_ID	set3IT070	NEGATIVE	-0.846257	-1.62063	0.00034463	0.00123968
BRANCH_ID	set5IT009	NEGATIVE	-0.846726	-1.77809	0.000268565	0.00108782
BRANCH_ID	set5IT027	NEGATIVE	-0.821988	-1.61123	0.00104993	0.00250442
BRANCH_ID	cholate052019	NEGATIVE	-0.833796	-1.47668	0.00450545	0.00833168
BRANCH_ID	pectin052019	NEGATIVE	-0.743624	-1.57556	0.0098401	0.0167646
BRANCH_ID	set5IT067	NEGATIVE	-0.807907	-1.63011	0.00105485	0.00250442
BRANCH_ID	set5IT056	NEGATIVE	-0.890823	-1.69042	0.000112931	0.00107782
BRANCH_ID	set4IT030	NEGATIVE	-0.859911	-1.64965	0.000232612	0.00107782
BRANCH_ID	set4IT043	NEGATIVE	-0.806768	-1.69615	0.00100339	0.00249089
BRANCH_ID	set3IT005	NEGATIVE	-0.71218	-1.55455	0.0271243	0.0400873
BRANCH_ID	set3IT089	NEGATIVE	-0.83547	-1.5583	0.000641917	0.00184551
BRANCH_ID	set3IT057	NEGATIVE	-0.800889	-1.62987	0.00232075	0.00474465
BRANCH_ID	set3IT079	NEGATIVE	-0.8378	-1.59523	0.000672194	0.00187439
BRANCH_ID	set6IT072	NEGATIVE	-0.841262	-1.58756	0.000435587	0.00148422
BRANCH_ID	vitafiber	NEGATIVE	-0.867855	-1.46765	0.00083796	0.00220264
BRANCH_ID	set4IT040	NEGATIVE	-0.840459	-1.72827	0.000366972	0.00127402
BRANCH_ID	set5IT003	NEGATIVE	-0.831154	-1.64331	0.000468549	0.00151251
BRANCH_ID	set3IT033	NEGATIVE	-0.873909	-1.63478	0.000226603	0.00107782
BRANCH_ID	set13IT028	NEGATIVE	-0.711467	-1.48572	0.0305844	0.0448409
BRANCH_ID	set3IT077	NEGATIVE	-0.774985	-1.54672	0.00660334	0.0116269
BRANCH_ID	set5IT005	NEGATIVE	-0.841995	-1.76865	0.000268168	0.00108782
BRANCH_ID	set5IT058	NEGATIVE	-0.850588	-1.7357	0.000251889	0.00107782
BRANCH_ID	amylopectin052019	NEGATIVE	-0.853729	-1.62808	0.000235211	0.00107782
BRANCH_ID	set3IT021	NEGATIVE	-0.861924	-1.52731	0.000545792	0.00167088
BRANCH_ID	set4IT052	NEGATIVE	-0.86978	-1.63288	0.00022779	0.00107782
BRANCH_ID	set4IT069	NEGATIVE	-0.880112	-1.65553	0.000227454	0.00107782
BRANCH_ID	set4IT002	NEGATIVE	-0.814688	-1.47691	0.00531494	0.00954096
BRANCH_ID	set4IT073	NEGATIVE	-0.884732	-1.69354	0.000116632	0.00107782
BRANCH_ID	set5IT065	NEGATIVE	-0.886956	-1.71777	0.000117592	0.00107782
BRANCH_ID	set4IT062	NEGATIVE	-0.855457	-1.60964	0.000219635	0.00107782
BRANCH_ID	set5IT084	NEGATIVE	-0.852629	-1.69089	0.000236295	0.00107782
BRANCH_ID	set4IT023	NEGATIVE	-0.821258	-1.61204	0.000824208	0.00218208
BRANCH_ID	set3IT037	NEGATIVE	-0.744097	-1.50259	0.0253119	0.0380194
BRANCH_ID	set3IT032	NEGATIVE	-0.867688	-1.58556	0.000329056	0.00123112
BRANCH_ID	thioridazine	NEGATIVE	-0.659771	-1.47026	0.0327734	0.0472965
BRANCH_ID	fructose052019	NEGATIVE	-0.835208	-1.43441	0.00705709	0.0123667
BRANCH_ID	actilight	NEGATIVE	-0.887206	-1.43848	0.000310077	0.00119122
BRANCH_ID	set4IT007	NEGATIVE	-0.876271	-1.67388	0.00024024	0.00107782
BRANCH_ID	set3IT053	NEGATIVE	-0.85553	-1.66612	0.000233454	0.00107782
BRANCH_ID	tyrosine	NEGATIVE	-0.785211	-1.42433	0.00643421	0.0113836
BRANCH_ID	preticX	NEGATIVE	-0.791506	-1.50239	0.00490677	0.00893907
BRANCH_ID	set4IT058	NEGATIVE	-0.892915	-1.73405	0.0001178	0.00107782
BRANCH_ID	set5IT069	NEGATIVE	-0.881484	-1.66937	0.000110681	0.00107782
BRANCH_ID	set4IT010	NEGATIVE	-0.84095	-1.60444	0.000848176	0.00221368
BRANCH_ID	set4IT065	NEGATIVE	-0.834771	-1.72007	0.000268998	0.00108782
BRANCH_ID	set3IT045	NEGATIVE	-0.784675	-1.59385	0.00264034	0.00525214
BRANCH_ID	set5IT041	NEGATIVE	-0.882631	-1.73638	0.000124425	0.00107782
BRANCH_ID	set3IT063	NEGATIVE	-0.853122	-1.65383	0.000231642	0.00107782
BRANCH_ID	set4IT016	NEGATIVE	-0.870411	-1.59542	0.000222692	0.00107782
BRANCH_ID	set3IT015	NEGATIVE	-0.841772	-1.58549	0.000672947	0.00187439
BRANCH_ID	set13IT026	NEGATIVE	-0.73718	-1.4581	0.0327164	0.0472965
BRANCH_ID	alanine	NEGATIVE	-0.716618	-1.38005	0.0315268	0.0458571
BRANCH_ID	set3IT078	NEGATIVE	-0.900659	-1.63121	0.000112423	0.00107782
BRANCH_ID	set5IT070	NEGATIVE	-0.871003	-1.66118	0.000229121	0.00107782
BRANCH_ID	set3IT008	NEGATIVE	-0.883785	-1.57697	0.000231965	0.00107782
BRANCH_ID	set5IT039	NEGATIVE	-0.858783	-1.6323	0.000226912	0.00107782
BRANCH_ID	set4IT084	NEGATIVE	-0.750007	-1.4042	0.0311611	0.0455051
BRANCH_ID	set5IT035	NEGATIVE	-0.811288	-1.62544	0.0015467	0.00337157
BRANCH_ID	set3IT088	NEGATIVE	-0.871263	-1.59776	0.000226347	0.00107782
BRANCH_ID	set4IT013	NEGATIVE	-0.843302	-1.62281	0.000230601	0.00107782
BRANCH_ID	set4IT017	NEGATIVE	-0.845479	-1.58771	0.000457038	0.00150273
BRANCH_ID	cytosine	NEGATIVE	-0.727857	-1.39892	0.0241525	0.0365767
BRANCH_ID	set5IT083	NEGATIVE	-0.821822	-1.69158	0.000486381	0.00152981
BRANCH_ID	set3IT049	NEGATIVE	-0.782693	-1.58202	0.00453752	0.00834904
BRANCH_ID	set13IT027	NEGATIVE	-0.724828	-1.49221	0.0249968	0.0377002
BRANCH_ID	set3IT018	NEGATIVE	-0.835604	-1.61147	0.000928397	0.00239934
BRANCH_ID	set4IT019	NEGATIVE	-0.851181	-1.65577	0.000236016	0.00107782
BRANCH_ID	set4IT018	NEGATIVE	-0.850168	-1.62607	0.000466146	0.00151251
BRANCH_ID	set3IT009	NEGATIVE	-0.879785	-1.57634	0.000221607	0.00107782
BRANCH_ID	set5IT023	NEGATIVE	-0.765722	-1.55335	0.013034	0.021606
BRANCH_ID	set3IT041	NEGATIVE	-0.82678	-1.72161	0.000261746	0.00108782
BRANCH_ID	set4IT074	NEGATIVE	-0.859328	-1.70024	0.000238039	0.00107782
BRANCH_ID	set3IT087	NEGATIVE	-0.815653	-1.56629	0.00237261	0.00482388
BRANCH_ID	set5IT032	NEGATIVE	-0.791359	-1.59988	0.00270493	0.00535168
BRANCH_ID	set3IT056	NEGATIVE	-0.877257	-1.55941	0.00021568	0.00107782
BRANCH_ID	set5IT040	NEGATIVE	-0.818953	-1.66404	0.000483734	0.00152981
BRANCH_ID	set4IT057	NEGATIVE	-0.830118	-1.55787	0.00251027	0.00507571
BRANCH_ID	set4IT061	NEGATIVE	-0.87042	-1.65879	0.000224719	0.00107782
BRANCH_ID	set3IT029	NEGATIVE	-0.837606	-1.71354	0.000245008	0.00107782
BRANCH_ID	ucc2003040121	NEGATIVE	-0.692885	-1.53463	0.0177183	0.0283493
BRANCH_ID	set4IT067	NEGATIVE	-0.883063	-1.65531	0.000122654	0.00107782
BRANCH_ID	set4IT032	NEGATIVE	-0.824533	-1.65066	0.000592768	0.00173126
BRANCH_ID	set5IT033	NEGATIVE	-0.840161	-1.69854	0.000235933	0.00107782
BRANCH_ID	set4IT028	NEGATIVE	-0.814749	-1.56823	0.00150029	0.00330602
BRANCH_ID	set4IT024	NEGATIVE	-0.804236	-1.55591	0.00388616	0.00737168
BRANCH_ID	glucose052019	NEGATIVE	-0.807234	-1.44624	0.0160399	0.026118
BRANCH_ID	set5IT025	NEGATIVE	-0.828375	-1.58736	0.00101603	0.00249089
BRANCH_ID	set4IT051	NEGATIVE	-0.88716	-1.63367	0.000117027	0.00107782
BRANCH_ID	histidine	NEGATIVE	-0.736832	-1.36848	0.0268597	0.0398564
BRANCH_ID	set4IT063	NEGATIVE	-0.883419	-1.72646	0.000116225	0.00107782
BRANCH_ID	nicotinicacid	NEGATIVE	-0.7584	-1.41334	0.0118812	0.019874
BRANCH_ID	set5IT081	NEGATIVE	-0.781283	-1.56405	0.00827934	0.0143717
BRANCH_ID	set4IT044	NEGATIVE	-0.86124	-1.76116	0.000242072	0.00107782
BRANCH_ID	set4IT031	NEGATIVE	-0.814337	-1.62269	0.00132482	0.00302817
BRANCH_ID	T45C071520	NEGATIVE	-0.783276	-1.39852	0.0267352	0.0398321
BRANCH_ID	set5IT082	NEGATIVE	-0.828738	-1.64537	0.000476588	0.00152508
BRANCH_ID	set5IT004	NEGATIVE	-0.825866	-1.7672	0.000310029	0.00119122
BRANCH_ID	set5IT012	NEGATIVE	-0.825059	-1.59982	0.00115168	0.00269517
BRANCH_ID	set4IT041	NEGATIVE	-0.865661	-1.78146	0.000123487	0.00107782
BRANCH_ID	set4IT055	NEGATIVE	-0.828964	-1.54151	0.00326036	0.00638199
BRANCH_ID	set4IT086	POSITIVE	0.694535	1.72578	0.0134568	0.0222068
BRANCH_ID	set3IT066	POSITIVE	0.726005	1.61479	0.00878875	0.0151843
