## Supplementary material for "A mutant fitness compendium in Bifidobacteria reveals molecular determinants of colonization and host-microbe interactions": Table S7: Metabolites produced by Bb.

### Sheet: Sheet1
MSI	ID	Rt	Mz	Name	CDM1	Bb spent (CDM1)
vitamin/cofactors intermediates
3	2007	7.546	255.097	Nicotinamide riboside cation	0	2.24132e+06
1	2980	9.726	399.144	S-Adenosyl-methionine	0	447881
3	1365	7.971	189.041	3-Dehydroquinic acid	0	402227
acetylated amino acid
2	968	5.18	162.023	N-Acetylcysteine	184735	2.30827e+06
1	1383	3.139	192.069	N-Acetylmethionine	106800	1.61746e+06
1	1385	3.121	190.054	N-Acetylmethionine	71622	4.54956e+07
2	1430	8.158	198.087	N-Acetylhistidine	219658	4.87792e+06
1	1493	8.158	196.073	N-Acetylhistidine	6321.17	3.10841e+06
2	527	4.744	130.051	N-Acetylalanine	0	345776
1	1088	2.074	172.098	N-Acetylleucine	6021.67	2.42042e+06
1	1354	8.275	189.123	NALPHA-ACETYL-L-LYSINE	17394.2	3.90517e+06
2	1311	8.265	187.109	N.alpha.-Acetyl-L-lysine	994.417	135448
1	1353	8.12	189.123	N-epsilon-Acetyllysine	875891	4.05328e+06
2	1312	8.12	187.109	N-epsilon-Acetyllysine	104429	592351
3	1641	8.127	217.129	N-.alpha.-Acetyl-L-arginine	41744.9	5.6486e+06
gamma glutamylated amino acids
2	2506	8.51	277.087	gamma-Glutamylmethionine	781.917	4.3642e+06
1	2200	8.51	279.101	gamma-Glutamylmethionine	2146.17	1.17711e+07
1	1957	9.129	251.069	gamma-Glutamyl-cysteine	49887.1	3.22687e+06
3	2217	9.131	249.055	.gamma.-Glu-Cys	10787	1.34955e+06
2	2319	8.118	259.13	gamma-Glutamylleucine	28676.2	198194
2	2071	8.115	261.144	gamma-Glutamylleucine	68904.7	352722
formylated amino acid
1	1146	3.921	176.039	N-Formyl-L-methionine	18756.8	498791
fatty acid derivative
4	2745	1.05	299.259	(R)-2-hydroxystearic acid	0	7.44259e+06
2'-deoxyribonucleosides
2	1747	6.039	228.098	2'-Deoxycytidine	0	1.20969e+06
1	1969	4.053	252.109	2'-DEOXYADENOSINE	1154.42	6.92117e+06
2	2111	6.581	268.104	2'-Deoxyguanosine	0	240936
2	2138	2.742	241.083	Thymidine	8.33333	1.65647e+06
ribonucleoside
2	2110	5.005	268.104	Adenosine	0	1.59825e+06
	3073	9.055	346.056	Adenosine 5'-monophosphate	19778.8	797462
	2684	9.054	348.07	AMP	0	1.31541e+06
1	2156	4.993	243.062	Uridine	199.667	320799
modified ribonucleic acids
2	2350	2.647	298.096	5'-Methylthioadenosine	0	705265
3	940	6.175	150.077	N6-Methyladenine	1950.75	347021
1	2351	7.487	298.114	7-Methylguanosine	0	81941.5
nucleobase synthesis intermediates
2	745	4.988	137.046	Hypoxanthine	55584.5	862906
1	883	7.463	155.01	Orotic acid	0	1.70953e+06
central carbon metabolism
	2313	9.701	259.023	Glucose-1-phosphate	0	715689
	2314	9.852	259.023	Glucose-6-phosphate	5502.67	1.38119e+07
	2063	9.847	261.037	Glucose-6-phosphate	6721.33	3.24396e+06
4	2315	9.577	259.023	Fructose 6-phosphate	0	6.12389e+06
4	1932	9.15	229.012	Ribulose 5-phosphate	203.417	746674
	1931	9.37	229.012	Ribose-5-phosphate	0	512817
2	1063	8.772	168.991	Dihydroxyacetone phosphate	0	571537
3	1078	9.001	171.007	.beta.-Glycerophosphate	0	4.80507e+06
2	266	7.865	105.019	Glyceric acid	40953	1.1096e+06
2	1044	9.215	166.975	Phosphoenolpyruvic acid	7574.75	405168
2	100	5.273	87.0088	Pyruvic acid	26536.9	9.52511e+06
	404	4.361	117.019	Erythronolactone	51429	1.52258e+07
3	125	3.438	89.0244	lactic acid	0	4.03657e+09
amino acid reduction
1	1509	2.108	206.081	Indolelactic acid	0	971217
1	1576	2.107	204.067	Indolelactic acid	129	1.24917e+08
1	1222	3.706	181.051	4-Hydroxyphenyllactic acid	329.25	6.59957e+07
1	1033	1.855	165.056	3-Phenyllactic acid	102978	1.48572e+08
	559	1.642	131.071	2-ethyl-2-hydroxybutyric acid	5182.83	193791846
1	254	2.405	103.04	2-Hydroxyisobutyric acid	814.667	1.35851e+06
3	803	8.433	147.03	2-Hydroxyglutaric acid	59546.2	1.8114e+06
Other
1	808	8.452	142.097	HISTIDINOL	228953	4.05045e+06
1	402	4.056	117.019	Succinic acid	2.38352e+06	4.16402e+08
	355	1.752	115.004	Maleic acid	0	318701
1	473	4.37	125.047	5-Aminoimidazole-4-carboxamide	2293.92	118263
